# Characterization of the urinary DNA virome of hematopoietic stem cell transplant recipient and healthy cynomolgus macaques

**DOI:** 10.64898/2026.05.05.722665

**Authors:** Helena Vogel, Tristan T Neal, Helen L Wu, Kaitlyn Kukula, Paul Kievit, Jonah Sacha, Gabriel J Starrett

**Affiliations:** Laboratory of Cellular Oncology, CCR, NCI, NIH, Bethesda, Maryland, USA; Vaccine and Gene Therapy Institute, Oregon Health & Science University, Beaverton, Oregon, USA; Oregon National Primate Research Center, Oregon Health & Science University, Beaverton, Oregon, USA

## Abstract

BK polyomavirus (BKPyV) and chronic latent DNA virus infections frequently reactivate after hematopoietic stem cell transplantation (HSCT), where they contribute to major complications in humans with limited options for prevention or treatment. Mauritian cynomolgus macaques (MCM; *Macaca fascicularis*) serve as an important animal model for transplantation research due to their limited major histocompatibility complex (MHC) diversity. Similar viral reactivations and disease complications occur in MCMs and humans post-transplantation, including polyomavirus-associated hemorrhagic cystitis and nephropathy. To define the polyomaviruses associated with these outcomes and characterize the broader urinary DNA virome, we sequenced rolling circle-amplified urine DNA from HSCT recipient and healthy cynomolgus macaques, allowing for comprehensive genomic characterization of the detected polyomaviruses. De novo assembly and annotation identified three polyomaviruses with apparent specific host tropism to cynomolgus macaques: *Macaca fascicularis* polyomavirus 2 (MafaPyV2) and *Macaca fascicularis* polyomavirus 3 (MafaPyV3), which are closely related to human polyomaviruses, and a newly identified strain of simian virus 40 (SV40 type IIB). All three viruses were detected in both HSCT recipients and healthy animals but were shed at significantly higher relative loads in HSCT recipients. Multiple polyomaviruses were frequently detected within individual hosts, and all three were identified in HSCT recipients that developed urologic disease. Together, these findings further characterize polyomavirus diversity, shedding, and disease associations in hematopoietic stem cell–transplanted Mauritian cynomolgus macaques.

**Importance:** Reactivation of latent viruses after hematopoietic stem cell transplantation is a major cause of illness in transplant recipients, yet options for prevention and treatment remain limited. Progress has been hindered by the lack of animal models that accurately reflect human disease. In this study, we show that Mauritian cynomolgus macaques harbor multiple polyomaviruses that reactivate at high levels following transplantation and are associated with urinary tract disease, closely paralleling complications seen in humans. We define the genetic identity of these viruses and demonstrate that immunosuppression strongly enhances viral shedding and disease severity. By establishing clear similarities between viral reactivation in macaques and humans, this work validates the Mauritian cynomolgus macaque transplantation model as a powerful platform for studying virus-driven disease mechanisms and testing antiviral therapies and vaccines relevant to human transplantation.
