## Supplementary material for "Characterization of the urinary DNA virome of hematopoietic stem cell transplant recipient and healthy cynomolgus macaques": Table S1

### Sheet: Sheet1
Sample_ID	Animal_ID	OHSU_ID	Geographic origin	Sample type	SIV-naïve or infected	HSCT-recipient or control	Sample collection (days post transplantation)	Clinical signs/Urinalysis	Post-mortem urologic findings	Paired read count	Single read count	Short read sequencing: Reads aligned to MafaPyV2 reference (CM28)	Short read sequencing: Reads aligned to SV40 Type IIB reference (CM19)	Short read sequencing: Reads aligned to MafaPyV3 reference (CM64-66)	Long read sequencing
CM1	CM1.1	31712	Indonesian	Urine	N/A	control	N/A	N/A	N/A	2436523	4873046	0	2	22	N/A
CM2	CM1.2	31712	Indonesian	Urine	N/A	control	N/A	N/A	N/A	2242082	4484164	0	0	4	N/A
CM3	CM3.1	31727	Cambodian	Urine	N/A	control	N/A	N/A	N/A	2632758	5265516	267	4	0	N/A
CM4	CM3.2	31727	Cambodian	Urine	N/A	control	N/A	N/A	N/A	2475312	4950624	1113	717	0	N/A
CM5	CM5.1	31906	Mauritian	Urine	N/A	control	N/A	N/A	N/A	2518045	5036090	5	268	0	N/A
CM6	CM5.2	31906	Mauritian	Urine	N/A	control	N/A	N/A	N/A	2483565	4967130	385	4	0	N/A
CM7	CM7.1	31907	Mauritian	Urine	N/A	control	N/A	N/A	N/A	2194070	4388140	4	143	0	N/A
CM8	CM7.2	31907	Mauritian	Urine	N/A	control	N/A	N/A	N/A	2366195	4732390	0	0	4	N/A
CM9	CM9.1	31908	Mauritian	Urine	N/A	control	N/A	N/A	N/A	2952485	5904970	0	2	42	N/A
CM10	CM9.2	31908	Mauritian	Urine	N/A	control	N/A	N/A	N/A	2530851	5061702	3	0	12	N/A
CM11	CM11.1	31909	Mauritian	Urine	N/A	control	N/A	N/A	N/A	1941019	3882038	244	71	2	N/A
CM12	CM11.2	31909	Mauritian	Urine	N/A	control	N/A	N/A	N/A	3299580	6599160	1361	842	0	N/A
CM13	CM13.1	32842	Mauritian	Urine	N/A	control	N/A	N/A	N/A	1840526	3681052	2	123	0	N/A
CM14	CM13.2	32842	Mauritian	Urine	N/A	control	N/A	N/A	N/A	2141108	4282216	436	10	0	N/A
CM15	CM15	32843	Mauritian	Urine	N/A	control	N/A	N/A	N/A	2139849	4279698	0	159	0	N/A
CM16	CM16.1	32844	Mauritian	Urine	N/A	control	N/A	N/A	N/A	2559705	5119410	4	0	8	N/A
CM17	CM16.2	32844	Mauritian	Urine	N/A	control	N/A	N/A	N/A	3131039	6262078	2	10	36	N/A
CM18	CM18.1	32845	Mauritian	Urine	N/A	control	N/A	N/A	N/A	2802001	5604002	3	17	12	N/A
CM19	CM18.2	32845	Mauritian	Urine	N/A	control	N/A	N/A	N/A	2057444	4114888	354	7171	0	N/A
CM20	CM20.1	32848	Mauritian	Urine	N/A	control	N/A	N/A	N/A	2878194	5756388	1978	1193	0	N/A
CM21	CM20.2	32848	Mauritian	Urine	N/A	control	N/A	N/A	N/A	2831938	5663876	4	12182	0	N/A
CM22	CM22.1	32850	Mauritian	Urine	N/A	control	N/A	N/A	N/A	2388979	4777958	568	8	0	N/A
CM23	CM22.2	32850	Mauritian	Urine	N/A	control	N/A	N/A	N/A	2326269	4652538	0	266	0	N/A
CM24	CM24	33457	Mauritian	Urine	N/A	control	N/A	N/A	N/A	2974936	5949872	0	2	6	N/A
CM25	CM25	34661	Mauritian	Urine	N/A	control	N/A	N/A	N/A	2075635	4151270	0	2	37	N/A
CM26	CM26	34663	Mauritian	Urine	N/A	control	N/A	N/A	N/A	2100933	4201866	0	2	10	N/A
CM27	CM27	34665	Mauritian	Urine	N/A	control	N/A	N/A	N/A	2279545	4559090	254	10	2	N/A
CM28	CM28.1	34670	Mauritian	Urine	N/A	control	N/A	N/A	N/A	2402726	4805452	1311	745	0	N/A
CM29	CM28.2	34670	Mauritian	Urine	N/A	control	N/A	N/A	N/A	2572007	5144014	2	4765	0	N/A
CM30	CM30	35697	Mauritian	Urine	N/A	control	N/A	N/A	N/A	2157032	4314064	463	4	0	N/A
CM31	CM31	36479	Mauritian	Urine	N/A	control	N/A	N/A	N/A	2593576	5187152	0	159	0	N/A
CM32	CM32	36480	Mauritian	Urine	N/A	control	N/A	N/A	N/A	2206529	4413058	0	0	0	N/A
CM33	CM33	36485	Mauritian	Urine	N/A	control	N/A	N/A	N/A	2559855	5119710	0	3	39	N/A
CM34	CM34	36490	Mauritian	Urine	N/A	control	N/A	N/A	N/A	3009510	6019020	0	0	4	N/A
CM35	CM35	36953	Mauritian	Urine	N/A	control	N/A	N/A	N/A	2943588	5887176	250	12	0	N/A
CM36	CM36	36954	Mauritian	Urine	N/A	control	N/A	N/A	N/A	3334251	6668502	1303	690	0	N/A
CM37	CM37	36955	Mauritian	Urine	N/A	control	N/A	N/A	N/A	2738478	5476956	0	292	0	N/A
CM38	CM38	36957	Mauritian	Urine	N/A	control	N/A	N/A	N/A	1832810	3665620	418	8	0	N/A
CM39	CM39	36958	Mauritian	Urine	N/A	control	N/A	N/A	N/A	2790800	5581600	0	182	0	N/A
CM40	CM40	36959	Mauritian	Urine	N/A	control	N/A	N/A	N/A	2545603	5091206	0	0	4	N/A
CM41	CM41	38146	Mauritian	Urine	N/A	control	N/A	N/A	N/A	2089718	4179436	3	0	16	N/A
CM42	CM42	38151	Mauritian	Urine	N/A	control	N/A	N/A	N/A	2196262	4392524	0	0	6	N/A
CM43	CM43	38159	Mauritian	Urine	N/A	control	N/A	N/A	N/A	4519328	9038656	152	12	0	N/A
CM44	CM44	38160	Mauritian	Urine	N/A	control	N/A	N/A	N/A	2651056	5302112	1931	1027	0	N/A
CM45	CM45	38161	Mauritian	Urine	N/A	control	N/A	N/A	N/A	2582140	5164280	12	291	0	N/A
CM46	CM46	38164	Mauritian	Urine	N/A	control	N/A	N/A	N/A	3228967	6457934	513	6	0	N/A
CM47	CM47	38165	Mauritian	Urine	N/A	control	N/A	N/A	N/A	2092944	4185888	3	179	0	N/A
CM48	CM48	40075	Mauritian	Urine	N/A	control	N/A	N/A	N/A	2389382	4778764	0	0	2	N/A
CM49	CM49	32846	Mauritian	Urine	SIV-naïve	HSCT (12/28/14)	25	NSF (possible failed transplantation)	N/A	2028600	4057200	0	0	14	N/A
CM50	CM50	32849	Mauritian	Urine	SIV-naïve	HSCT (2/9/15)	15	NSF	NSF	2408538	4817076	0	0	10	N/A
CM51	CM51	32851	Mauritian	Urine	SIV-naïve	HSCT (9/5/14)	2	NSF	Mild submucosal and mucosal hemorrhage in bladder	2446383	4892766	310	4	0	N/A
CM52	CM52	33450	Mauritian	Urine	SIV-naïve	HSCT (4/20/15)	14	GVHD, anorexia, lethargy. Urinalysis: microscopic hematuria and pyuria	GVHD (apoptotis in kidney and bladder), submucosal bladder hemorrhage; ruled out adenovirus and CMV	2628592	5257184	1706	985	0	N/A
CM53	CM53	34833	Mauritian	Urine	SIV-infected (1/30/19)	HSCT (7/1/19)	7	GVHD	NSF	3664121	7328242	12	302	0	N/A
CM54	CM54.1	35696	Mauritian	Urine	SIV-infected (4/10/19)	HSCT (10/21/19)	24	NSF	Alive	2668652	5337304	557	10	0	N/A
CM55	CM54.2	35696	Mauritian	Urine	SIV-infected (4/10/19)	HSCT (10/21/19)	42			2559993	5119986	1	210	0	N/A
CM56	CM56	36481	Mauritian	Urine	SIV-infected (2/7/2018)	HSCT (7/2/18)	37	Anorexia, weight loss. Urinalysis: microscopic hematuria and pyuria	Cutaneous GVHD, post-transplant lymphoproliferative disorder (PTLD), EBV+, chronic interstitial nephritis (SV40 IHC neg); minimal bladder lymphocytic infiltrates	2536930	5073860	0	0	217	N/A
CM57	CM57.1	36483	Mauritian	Urine	SIV-infected (5/16/18)	HSCT (9/24/18)	28	Anorexia	Alive	2586409	5172818	337	4	46	MafaPyV2 (primer set 1 and 2)
CM58	CM57.2	36483	Mauritian	Urine	SIV-infected (5/16/18)	HSCT (9/24/18)	46			2363241	4726482	7	0	16	N/A
CM59	CM59.1	38142	Mauritian	Urine	SIV-infected (7/22/20)	HSCT (8/30/21)	29	NSF	NSF	2524685	5049370	358	8	10	N/A
CM60	CM59.2	38142	Mauritian	Urine	SIV-infected (7/22/20)	HSCT (8/30/21)	35			2171265	4342530	2061	1198	2	N/A
CM61	CM61.1	38144	Mauritian	Urine	SIV-infected (1/8/20)	HSCT (10/19/20)	28	NSF	NSF	2720578	5441156	0	416	8	N/A
CM62	CM61.2	38144	Mauritian	Urine	SIV-infected (1/8/20)	HSCT (10/19/20)	49			2604716	5209432	596	10	4	N/A
CM63	CM63	38154	Mauritian	Urine	SIV-infected (3/4/20)	HSCT (2/1/21)	18	Consistent hypothermia, GVHD	Mild proliferative glomerulopathy; CMV and lymphocryptovirus deposition	2342017	4684034	0	218	2	N/A
CM64	CM64.1	38158	Mauritian	Urine	SIV-infected (12/2/20)	HSCT (10/25/21)	29	Anorexia and weight loss; cutaneous GVHD	NSF (microscopic analysis not documented)	2645943	5291886	0	0	15025	N/A
CM65	CM64.2	38158	Mauritian	Urine	SIV-infected (12/2/20)	HSCT (10/25/21)	52			2165217	4330434	2474	1479	287646	N/A
CM66	CM64.3	38158	Mauritian	Urine	SIV-infected (12/2/20)	HSCT (10/25/21)	52			2219032	4438064	2276	1299	93306	N/A
CM67	CM67.1	40083	Mauritian	Urine	SIV-infected (3/31/21)	HSCT (1/24/22)	32	Anorexia and weight loss	Cystitis and PyV-associated nephritis	1920244	3840488	2657433	1580	3351	MafaPyV2 (primer set 1 and 2)
CM68	CM67.2	40083	Mauritian	Urine	SIV-infected (3/31/21)	HSCT (1/24/22)	57			3872373	7744746	5289789	3338277	137	MafaPyV2 (primer set 1 and 2)
CM69	CM69.1	40403	Mauritian	Urine	SIV-infected (8/4/21)	HSCT (8/22/22)	24	Anorexia and weight loss, severe GVHD	Mild degeneration, regeneration, and necrosis of proximal renal tubules and chronic interstitial nephritis	2688282	5376564	42946	2925164	47	MafaPyV2 (primer set 1 and 2)
CM70	CM69.2	40403	Mauritian	Urine	SIV-infected (8/4/21)	HSCT (8/22/22)	45			3135328	6270656	3305688	50740	70	MafaPyV2 (primer set 1 and 2)
CM71	CM69.3	40403	Mauritian	Urine	SIV-infected (8/4/21)	HSCT (8/22/22)	106			2883074	5766148	2333	1304027	80	N/A
CM72	CM72	29958	Philippine	Urine	N/A	control	N/A	N/A	N/A	2404277	4808554	1864	1150	66	N/A
CM73	CM73	29955	Philippine	Urine	N/A	control	N/A	N/A	N/A	2556581	5113162	0	0	22	N/A
CM74	CM74	29960	Philippine	Urine	N/A	control	N/A	N/A	N/A	2363551	4727102	1	1	8	N/A
CM75	CM75	29961	Philippine	Urine	N/A	control	N/A	N/A	N/A	2755051	5510102	161	2	0	N/A
CM76	CM76	29961	Philippine	Urine	N/A	control	N/A	N/A	N/A	3003220	6006440	857	536	0	N/A
CM77	CM77	30084	Philippine	Urine	N/A	control	N/A	N/A	N/A	2680585	5361170	0	168	0	N/A
CM78	CM78	30085	Philippine	Urine	N/A	control	N/A	N/A	N/A	2628366	5256732	264	4	0	N/A
CM79	CM79	36478	Mauritian	Urine	SIV-infected (1/10/18)	HSCT (6/4/18)	102	Viruric with no clinical signs (Wu, et al., 2019)	Glomerulosclerosis, mild lymphocytic nephritis and cystitis	1402515	2805030	54	0	0	MafaPyV2 (primer set 1 and 2)
CM80	CM80	33459	Mauritian	Urine	SIV-infected (10/18/17)	HSCT (1/22/18)	186	Viremic and viruric, intermittent hematuria, mild GVHD (Wu, et al., 2019)	Alive	1076917	2153834	815	2	0	MafaPyV2 (primer set 1)
CM81	CM81.1	33460	Mauritian	Plasma	Include SIV-naïve or SIV-infected?	HSCT (7/25/16)	45	Viremic (Wu, et al., 2019)	Hemorrhagic cystitis and PyV-associated nepritis			0	0	0	N/A
CM81	CM81.2	33460	Mauritian	Spleen	Include SIV-naïve or SIV-infected?	HSCT (7/25/16)	45					0	3138	0	SV40 Type IIB (primer sets 3 and 4)
