## Supplementary material for "Characterization of the urinary DNA virome of hematopoietic stem cell transplant recipient and healthy cynomolgus macaques": Table S2

### Sheet: Sheet1
Viral group	Viral reads per million in all HSCT-recipients combined	Percent		Viral group	Viral reads per million in all healthy controls combined	Percent
Polyomaviridae	2.46782e+06	62.1214		Bacteriophage	3.32753e+06	60.0585
Bacteriophage	513228	12.9193		Other	1.4792e+06	26.698
Other	471567	11.8705		Cressdnaviricota	714632	12.8984
Cressdnaviricota	408065	10.272		Polyomaviridae	8951.04	0.161557
Anelloviridae	101780	2.56207		Anelloviridae	6291.73	0.113559
Papillomaviridae	8107.38	0.204083		Herpesviridae	2454.71	0.044305
Parvoviridae	1653.8	0.0416305		Papillomaviridae	1346.5	0.024303
Herpesviridae	192.901	0.00485581		Varidnaviria	43.4658	0.000785
Varidnaviria	151.337	0.00380953		Hepadnaviridae	35.0303	0.000632
Caudoviricetes	8.89264	0.000224
Mastadenovirus	1.70793	4.3e-05
