## Supplementary material for "Characterization of the urinary DNA virome of hematopoietic stem cell transplant recipient and healthy cynomolgus macaques": Table S3

### Sheet: Sheet1
	Primer set #	Target	Forward primer sequence	Reverse primer sequence	Amplicon size
	1 (A3F and A1R)	Macaca fascicularis polyomavirus 2	5'-AGGCCTGGGTAAAGCATTGT-3'	5'-AAGAGCTGCCTGGGGAAATC-3'	2,221 bp
	2 (D1R + D1F)	Macaca fascicularis polyomavirus 2	5'-TGTGCCCATGGCTTCCATGTCTACTT-3'	5'-GCCTGGCTTCACTGTTTGCTTCCA-3'	4,520 bp
	3 (51 +62) spleen	Simian virus 40 Type IIB	﻿CCTGGTGGTGCAAATCAAAG	CACAGGAGACAGAGTGGAATAG	4,963 bp
	4 (61+52) spleen	Simian virus 40 Type IIB	﻿AGTATCTTGACCCTAGACATTGG	﻿CTTTACTGAGGTGGAGTGCTT	665 bp
