## Supplementary material for "Characterization of the urinary DNA virome of hematopoietic stem cell transplant recipient and healthy cynomolgus macaques": Tables S4-S11: TableS5.MafaPyV2CM79.bcftools.longread.interhost.xlsx

### Sheet: MafaPyV2CM79.bcftools.ann
##fileformat=VCFv4.2
##FILTER=<ID=PASS,Description="All filters passed">
##bcftoolsVersion=1.21+htslib-1.21
##bcftoolsCommand=mpileup -f MafaPyV2Ref.fasta -Q 20 -q 0 -a FORMAT/DP MafaPyV2CM79.Q30.bam
##reference=file://MafaPyV2Ref.fasta
##contig=<ID=MafaPyV2,length=5165>
##ALT=<ID=*,Description="Represents allele(s) other than observed.">
##INFO=<ID=INDEL,Number=0,Type=Flag,Description="Indicates that the variant is an INDEL.">
##INFO=<ID=IDV,Number=1,Type=Integer,Description="Maximum number of raw reads supporting an indel">
##INFO=<ID=IMF,Number=1,Type=Float,Description="Maximum fraction of raw reads supporting an indel">
##INFO=<ID=DP,Number=1,Type=Integer,Description="Raw read depth">
##INFO=<ID=VDB,Number=1,Type=Float,Description="Variant Distance Bias for filtering splice-site artefacts in RNA-seq data (bigger is better)",Version="3">
##INFO=<ID=RPBZ,Number=1,Type=Float,Description="Mann-Whitney U-z test of Read Position Bias (closer to 0 is better)">
##INFO=<ID=MQBZ,Number=1,Type=Float,Description="Mann-Whitney U-z test of Mapping Quality Bias (closer to 0 is better)">
##INFO=<ID=BQBZ,Number=1,Type=Float,Description="Mann-Whitney U-z test of Base Quality Bias (closer to 0 is better)">
##INFO=<ID=MQSBZ,Number=1,Type=Float,Description="Mann-Whitney U-z test of Mapping Quality vs Strand Bias (closer to 0 is better)">
##INFO=<ID=SCBZ,Number=1,Type=Float,Description="Mann-Whitney U-z test of Soft-Clip Length Bias (closer to 0 is better)">
##INFO=<ID=SGB,Number=1,Type=Float,Description="Segregation based metric, http://samtools.github.io/bcftools/rd-SegBias.pdf">
##INFO=<ID=MQ0F,Number=1,Type=Float,Description="Fraction of MQ0 reads (smaller is better)">
##FORMAT=<ID=PL,Number=G,Type=Integer,Description="List of Phred-scaled genotype likelihoods">
##FORMAT=<ID=DP,Number=1,Type=Integer,Description="Number of high-quality bases">
##FORMAT=<ID=AD,Number=R,Type=Integer,Description="Allelic depths (high-quality bases)">
##FORMAT=<ID=GT,Number=1,Type=String,Description="Genotype">
##INFO=<ID=AC,Number=A,Type=Integer,Description="Allele count in genotypes for each ALT allele, in the same order as listed">
##INFO=<ID=AN,Number=1,Type=Integer,Description="Total number of alleles in called genotypes">
##INFO=<ID=DP4,Number=4,Type=Integer,Description="Number of high-quality ref-forward , ref-reverse, alt-forward and alt-reverse bases">
##INFO=<ID=MQ,Number=1,Type=Integer,Description="Average mapping quality">
##bcftools_callVersion=1.21+htslib-1.21
##bcftools_callCommand=call -mv -Ov; Date=Fri Dec 19 16:20:49 2025
##SnpEffVersion="4.3t (build 2017-11-24 10:18), by Pablo Cingolani"
##SnpEffCmd="SnpEff Mafapyv2 /data/vogelh2/240124_Mafa_urine2/Data/fastq/MafaPyV2CM79.bcftools.vcf "
##INFO=<ID=ANN,Number=.,Type=String,Description="Functional annotations: 'Allele | Annotation | Annotation_Impact | Gene_Name | Gene_ID | Feature_Type | Feature_ID | Transcript_BioType | Rank | HGVS.c | HGVS.p | cDNA.pos / cDNA.length | CDS.pos / CDS.length | AA.pos / AA.length | Distance | ERRORS / WARNINGS / INFO' ">
##INFO=<ID=LOF,Number=.,Type=String,Description="Predicted loss of function effects for this variant. Format: 'Gene_Name | Gene_ID | Number_of_transcripts_in_gene | Percent_of_transcripts_affected'">
##INFO=<ID=NMD,Number=.,Type=String,Description="Predicted nonsense mediated decay effects for this variant. Format: 'Gene_Name | Gene_ID | Number_of_transcripts_in_gene | Percent_of_transcripts_affected'">
#CHROM	POS	ID	REF	ALT	QUAL	FILTER	INFO	FORMAT	MafaPyV2CM79.Q30.bam
MafaPyV2	39	.	G	A	30.4183	.	DP=1;SGB=-0.379885;MQ0F=0;AC=2;AN=2;DP4=0,0,1,0;MQ=60;ANN=A|upstream_gene_variant|MODIFIER|cds-agno|GENE_cds-agno|transcript|TRANSCRIPT_cds-agno|protein_coding||c.-346G>A|||||346|,A|upstream_gene_variant|MODIFIER|cds-VP2|GENE_cds-VP2|transcript|TRANSCRIPT_cds-VP2|protein_coding||c.-592G>A|||||592|,A|upstream_gene_variant|MODIFIER|cds-VP3|GENE_cds-VP3|transcript|TRANSCRIPT_cds-VP3|protein_coding||…	GT:PL:DP:AD	1/1:60,3,0:1:0,1
MafaPyV2	225	.	G	C	30.4183	.	DP=1;SGB=-0.379885;MQ0F=0;AC=2;AN=2;DP4=0,0,1,0;MQ=60;ANN=C|upstream_gene_variant|MODIFIER|cds-agno|GENE_cds-agno|transcript|TRANSCRIPT_cds-agno|protein_coding||c.-160G>C|||||160|,C|upstream_gene_variant|MODIFIER|cds-VP2|GENE_cds-VP2|transcript|TRANSCRIPT_cds-VP2|protein_coding||c.-406G>C|||||406|,C|upstream_gene_variant|MODIFIER|cds-VP3|GENE_cds-VP3|transcript|TRANSCRIPT_cds-VP3|protein_coding||…	GT:PL:DP:AD	1/1:60,3,0:1:0,1
MafaPyV2	271	.	C	G	30.4183	.	DP=1;SGB=-0.379885;MQ0F=0;AC=2;AN=2;DP4=0,0,1,0;MQ=60;ANN=G|upstream_gene_variant|MODIFIER|cds-agno|GENE_cds-agno|transcript|TRANSCRIPT_cds-agno|protein_coding||c.-114C>G|||||114|,G|upstream_gene_variant|MODIFIER|cds-VP2|GENE_cds-VP2|transcript|TRANSCRIPT_cds-VP2|protein_coding||c.-360C>G|||||360|,G|upstream_gene_variant|MODIFIER|cds-VP3|GENE_cds-VP3|transcript|TRANSCRIPT_cds-VP3|protein_coding||…	GT:PL:DP:AD	1/1:60,3,0:1:0,1
MafaPyV2	452	.	G	A	30.4183	.	DP=1;SGB=-0.379885;MQ0F=0;AC=2;AN=2;DP4=0,0,1,0;MQ=60;ANN=A|missense_variant|MODERATE|cds-agno|GENE_cds-agno|transcript|TRANSCRIPT_cds-agno|protein_coding|1/1|c.68G>A|p.Arg23Lys|68/210|68/210|23/69||,A|upstream_gene_variant|MODIFIER|cds-VP2|GENE_cds-VP2|transcript|TRANSCRIPT_cds-VP2|protein_coding||c.-179G>A|||||179|,A|upstream_gene_variant|MODIFIER|cds-VP3|GENE_cds-VP3|transcript|TRANSCRIPT_cds-…	GT:PL:DP:AD	1/1:60,3,0:1:0,1
MafaPyV2	571	.	A	C	30.4183	.	DP=1;SGB=-0.379885;MQ0F=0;AC=2;AN=2;DP4=0,0,1,0;MQ=60;ANN=C|missense_variant|MODERATE|cds-agno|GENE_cds-agno|transcript|TRANSCRIPT_cds-agno|protein_coding|1/1|c.187A>C|p.Asn63His|187/210|187/210|63/69||,C|upstream_gene_variant|MODIFIER|cds-VP2|GENE_cds-VP2|transcript|TRANSCRIPT_cds-VP2|protein_coding||c.-60A>C|||||60|,C|upstream_gene_variant|MODIFIER|cds-VP3|GENE_cds-VP3|transcript|TRANSCRIPT_cds…	GT:PL:DP:AD	1/1:60,3,0:1:0,1
MafaPyV2	573	.	C	A	30.4183	.	DP=1;SGB=-0.379885;MQ0F=0;AC=2;AN=2;DP4=0,0,1,0;MQ=60;ANN=A|missense_variant|MODERATE|cds-agno|GENE_cds-agno|transcript|TRANSCRIPT_cds-agno|protein_coding|1/1|c.189C>A|p.Asn63Lys|189/210|189/210|63/69||,A|upstream_gene_variant|MODIFIER|cds-VP2|GENE_cds-VP2|transcript|TRANSCRIPT_cds-VP2|protein_coding||c.-58C>A|||||58|,A|upstream_gene_variant|MODIFIER|cds-VP3|GENE_cds-VP3|transcript|TRANSCRIPT_cds…	GT:PL:DP:AD	1/1:60,3,0:1:0,1
MafaPyV2	579	.	G	A	30.4183	.	DP=1;SGB=-0.379885;MQ0F=0;AC=2;AN=2;DP4=0,0,1,0;MQ=60;ANN=A|synonymous_variant|LOW|cds-agno|GENE_cds-agno|transcript|TRANSCRIPT_cds-agno|protein_coding|1/1|c.195G>A|p.Glu65Glu|195/210|195/210|65/69||,A|upstream_gene_variant|MODIFIER|cds-VP2|GENE_cds-VP2|transcript|TRANSCRIPT_cds-VP2|protein_coding||c.-52G>A|||||52|,A|upstream_gene_variant|MODIFIER|cds-VP3|GENE_cds-VP3|transcript|TRANSCRIPT_cds-VP…	GT:PL:DP:AD	1/1:60,3,0:1:0,1
MafaPyV2	588	.	A	C	30.4183	.	DP=1;SGB=-0.379885;MQ0F=0;AC=2;AN=2;DP4=0,0,1,0;MQ=60;ANN=C|missense_variant|MODERATE|cds-agno|GENE_cds-agno|transcript|TRANSCRIPT_cds-agno|protein_coding|1/1|c.204A>C|p.Glu68Asp|204/210|204/210|68/69||,C|upstream_gene_variant|MODIFIER|cds-VP2|GENE_cds-VP2|transcript|TRANSCRIPT_cds-VP2|protein_coding||c.-43A>C|||||43|,C|upstream_gene_variant|MODIFIER|cds-VP3|GENE_cds-VP3|transcript|TRANSCRIPT_cds…	GT:PL:DP:AD	1/1:60,3,0:1:0,1
MafaPyV2	606	.	T	A	30.4183	.	DP=1;SGB=-0.379885;MQ0F=0;AC=2;AN=2;DP4=0,0,1,0;MQ=60;ANN=A|upstream_gene_variant|MODIFIER|cds-VP2|GENE_cds-VP2|transcript|TRANSCRIPT_cds-VP2|protein_coding||c.-25T>A|||||25|,A|upstream_gene_variant|MODIFIER|cds-VP3|GENE_cds-VP3|transcript|TRANSCRIPT_cds-VP3|protein_coding||c.-382T>A|||||382|,A|upstream_gene_variant|MODIFIER|cds-VP1|GENE_cds-VP1|transcript|TRANSCRIPT_cds-VP1|protein_coding||c.-96…	GT:PL:DP:AD	1/1:60,3,0:1:0,1
MafaPyV2	669	.	C	T	30.4183	.	DP=1;SGB=-0.379885;MQ0F=0;AC=2;AN=2;DP4=0,0,1,0;MQ=60;ANN=T|synonymous_variant|LOW|cds-VP2|GENE_cds-VP2|transcript|TRANSCRIPT_cds-VP2|protein_coding|1/1|c.39C>T|p.Ala13Ala|39/1062|39/1062|13/353||,T|upstream_gene_variant|MODIFIER|cds-VP3|GENE_cds-VP3|transcript|TRANSCRIPT_cds-VP3|protein_coding||c.-319C>T|||||319|,T|upstream_gene_variant|MODIFIER|cds-VP1|GENE_cds-VP1|transcript|TRANSCRIPT_cds-VP1…	GT:PL:DP:AD	1/1:60,3,0:1:0,1
MafaPyV2	924	.	T	A	30.4183	.	DP=1;SGB=-0.379885;MQ0F=0;AC=2;AN=2;DP4=0,0,1,0;MQ=60;ANN=A|synonymous_variant|LOW|cds-VP2|GENE_cds-VP2|transcript|TRANSCRIPT_cds-VP2|protein_coding|1/1|c.294T>A|p.Gly98Gly|294/1062|294/1062|98/353||,A|upstream_gene_variant|MODIFIER|cds-VP3|GENE_cds-VP3|transcript|TRANSCRIPT_cds-VP3|protein_coding||c.-64T>A|||||64|,A|upstream_gene_variant|MODIFIER|cds-VP1|GENE_cds-VP1|transcript|TRANSCRIPT_cds-VP…	GT:PL:DP:AD	1/1:60,3,0:1:0,1
MafaPyV2	975	.	T	C	30.4183	.	DP=1;SGB=-0.379885;MQ0F=0;AC=2;AN=2;DP4=0,0,1,0;MQ=60;ANN=C|synonymous_variant|LOW|cds-VP2|GENE_cds-VP2|transcript|TRANSCRIPT_cds-VP2|protein_coding|1/1|c.345T>C|p.Tyr115Tyr|345/1062|345/1062|115/353||,C|upstream_gene_variant|MODIFIER|cds-VP3|GENE_cds-VP3|transcript|TRANSCRIPT_cds-VP3|protein_coding||c.-13T>C|||||13|,C|upstream_gene_variant|MODIFIER|cds-VP1|GENE_cds-VP1|transcript|TRANSCRIPT_cds-…	GT:PL:DP:AD	1/1:60,3,0:1:0,1
MafaPyV2	984	.	A	G	30.4183	.	DP=1;SGB=-0.379885;MQ0F=0;AC=2;AN=2;DP4=0,0,1,0;MQ=60;ANN=G|synonymous_variant|LOW|cds-VP2|GENE_cds-VP2|transcript|TRANSCRIPT_cds-VP2|protein_coding|1/1|c.354A>G|p.Gln118Gln|354/1062|354/1062|118/353||,G|upstream_gene_variant|MODIFIER|cds-VP3|GENE_cds-VP3|transcript|TRANSCRIPT_cds-VP3|protein_coding||c.-4A>G|||||4|,G|upstream_gene_variant|MODIFIER|cds-VP1|GENE_cds-VP1|transcript|TRANSCRIPT_cds-VP…	GT:PL:DP:AD	1/1:60,3,0:1:0,1
MafaPyV2	1014	.	G	A	30.4183	.	DP=1;SGB=-0.379885;MQ0F=0;AC=2;AN=2;DP4=0,0,1,0;MQ=60;ANN=A|synonymous_variant|LOW|cds-VP2|GENE_cds-VP2|transcript|TRANSCRIPT_cds-VP2|protein_coding|1/1|c.384G>A|p.Glu128Glu|384/1062|384/1062|128/353||,A|synonymous_variant|LOW|cds-VP3|GENE_cds-VP3|transcript|TRANSCRIPT_cds-VP3|protein_coding|1/1|c.27G>A|p.Glu9Glu|27/705|27/705|9/234||,A|upstream_gene_variant|MODIFIER|cds-VP1|GENE_cds-VP1|transcri…	GT:PL:DP:AD	1/1:60,3,0:1:0,1
MafaPyV2	1069	.	T	C	30.4183	.	DP=1;SGB=-0.379885;MQ0F=0;AC=2;AN=2;DP4=0,0,1,0;MQ=60;ANN=C|synonymous_variant|LOW|cds-VP2|GENE_cds-VP2|transcript|TRANSCRIPT_cds-VP2|protein_coding|1/1|c.439T>C|p.Leu147Leu|439/1062|439/1062|147/353||,C|synonymous_variant|LOW|cds-VP3|GENE_cds-VP3|transcript|TRANSCRIPT_cds-VP3|protein_coding|1/1|c.82T>C|p.Leu28Leu|82/705|82/705|28/234||,C|upstream_gene_variant|MODIFIER|cds-VP1|GENE_cds-VP1|transc…	GT:PL:DP:AD	1/1:60,3,0:1:0,1
MafaPyV2	1122	.	T	C	30.4183	.	DP=1;SGB=-0.379885;MQ0F=0;AC=2;AN=2;DP4=0,0,1,0;MQ=60;ANN=C|synonymous_variant|LOW|cds-VP2|GENE_cds-VP2|transcript|TRANSCRIPT_cds-VP2|protein_coding|1/1|c.492T>C|p.Phe164Phe|492/1062|492/1062|164/353||,C|synonymous_variant|LOW|cds-VP3|GENE_cds-VP3|transcript|TRANSCRIPT_cds-VP3|protein_coding|1/1|c.135T>C|p.Phe45Phe|135/705|135/705|45/234||,C|upstream_gene_variant|MODIFIER|cds-VP1|GENE_cds-VP1|tra…	GT:PL:DP:AD	1/1:60,3,0:1:0,1
MafaPyV2	1203	.	T	C	30.4183	.	DP=1;SGB=-0.379885;MQ0F=0;AC=2;AN=2;DP4=0,0,1,0;MQ=60;ANN=C|synonymous_variant|LOW|cds-VP2|GENE_cds-VP2|transcript|TRANSCRIPT_cds-VP2|protein_coding|1/1|c.573T>C|p.Ser191Ser|573/1062|573/1062|191/353||,C|synonymous_variant|LOW|cds-VP3|GENE_cds-VP3|transcript|TRANSCRIPT_cds-VP3|protein_coding|1/1|c.216T>C|p.Ser72Ser|216/705|216/705|72/234||,C|upstream_gene_variant|MODIFIER|cds-VP1|GENE_cds-VP1|tra…	GT:PL:DP:AD	1/1:60,3,0:1:0,1
MafaPyV2	1211	.	G	A	30.4183	.	DP=1;SGB=-0.379885;MQ0F=0;AC=2;AN=2;DP4=0,0,1,0;MQ=60;ANN=A|missense_variant|MODERATE|cds-VP2|GENE_cds-VP2|transcript|TRANSCRIPT_cds-VP2|protein_coding|1/1|c.581G>A|p.Arg194Lys|581/1062|581/1062|194/353||,A|missense_variant|MODERATE|cds-VP3|GENE_cds-VP3|transcript|TRANSCRIPT_cds-VP3|protein_coding|1/1|c.224G>A|p.Arg75Lys|224/705|224/705|75/234||,A|upstream_gene_variant|MODIFIER|cds-VP1|GENE_cds-V…	GT:PL:DP:AD	1/1:60,3,0:1:0,1
MafaPyV2	1236	.	C	A	30.4183	.	DP=1;SGB=-0.379885;MQ0F=0;AC=2;AN=2;DP4=0,0,1,0;MQ=60;ANN=A|synonymous_variant|LOW|cds-VP2|GENE_cds-VP2|transcript|TRANSCRIPT_cds-VP2|protein_coding|1/1|c.606C>A|p.Thr202Thr|606/1062|606/1062|202/353||,A|synonymous_variant|LOW|cds-VP3|GENE_cds-VP3|transcript|TRANSCRIPT_cds-VP3|protein_coding|1/1|c.249C>A|p.Thr83Thr|249/705|249/705|83/234||,A|upstream_gene_variant|MODIFIER|cds-VP1|GENE_cds-VP1|tra…	GT:PL:DP:AD	1/1:60,3,0:1:0,1
MafaPyV2	1254	.	A	G	30.4183	.	DP=1;SGB=-0.379885;MQ0F=0;AC=2;AN=2;DP4=0,0,1,0;MQ=60;ANN=G|missense_variant|MODERATE|cds-VP2|GENE_cds-VP2|transcript|TRANSCRIPT_cds-VP2|protein_coding|1/1|c.624A>G|p.Ile208Met|624/1062|624/1062|208/353||,G|missense_variant|MODERATE|cds-VP3|GENE_cds-VP3|transcript|TRANSCRIPT_cds-VP3|protein_coding|1/1|c.267A>G|p.Ile89Met|267/705|267/705|89/234||,G|upstream_gene_variant|MODIFIER|cds-VP1|GENE_cds-V…	GT:PL:DP:AD	1/1:60,3,0:1:0,1
MafaPyV2	1258	.	T	G	30.4183	.	DP=1;SGB=-0.379885;MQ0F=0;AC=2;AN=2;DP4=0,0,1,0;MQ=60;ANN=G|missense_variant|MODERATE|cds-VP2|GENE_cds-VP2|transcript|TRANSCRIPT_cds-VP2|protein_coding|1/1|c.628T>G|p.Leu210Val|628/1062|628/1062|210/353||,G|missense_variant|MODERATE|cds-VP3|GENE_cds-VP3|transcript|TRANSCRIPT_cds-VP3|protein_coding|1/1|c.271T>G|p.Leu91Val|271/705|271/705|91/234||,G|upstream_gene_variant|MODIFIER|cds-VP1|GENE_cds-V…	GT:PL:DP:AD	1/1:60,3,0:1:0,1
MafaPyV2	1269	.	T	A	30.4183	.	DP=1;SGB=-0.379885;MQ0F=0;AC=2;AN=2;DP4=0,0,1,0;MQ=60;ANN=A|synonymous_variant|LOW|cds-VP2|GENE_cds-VP2|transcript|TRANSCRIPT_cds-VP2|protein_coding|1/1|c.639T>A|p.Ser213Ser|639/1062|639/1062|213/353||,A|synonymous_variant|LOW|cds-VP3|GENE_cds-VP3|transcript|TRANSCRIPT_cds-VP3|protein_coding|1/1|c.282T>A|p.Ser94Ser|282/705|282/705|94/234||,A|upstream_gene_variant|MODIFIER|cds-VP1|GENE_cds-VP1|tra…	GT:PL:DP:AD	1/1:60,3,0:1:0,1
MafaPyV2	1275	.	A	G	30.4183	.	DP=1;SGB=-0.379885;MQ0F=0;AC=2;AN=2;DP4=0,0,1,0;MQ=60;ANN=G|synonymous_variant|LOW|cds-VP2|GENE_cds-VP2|transcript|TRANSCRIPT_cds-VP2|protein_coding|1/1|c.645A>G|p.Gln215Gln|645/1062|645/1062|215/353||,G|synonymous_variant|LOW|cds-VP3|GENE_cds-VP3|transcript|TRANSCRIPT_cds-VP3|protein_coding|1/1|c.288A>G|p.Gln96Gln|288/705|288/705|96/234||,G|upstream_gene_variant|MODIFIER|cds-VP1|GENE_cds-VP1|tra…	GT:PL:DP:AD	1/1:60,3,0:1:0,1
MafaPyV2	1317	.	C	A	30.4183	.	DP=1;SGB=-0.379885;MQ0F=0;AC=2;AN=2;DP4=0,0,1,0;MQ=60;ANN=A|synonymous_variant|LOW|cds-VP2|GENE_cds-VP2|transcript|TRANSCRIPT_cds-VP2|protein_coding|1/1|c.687C>A|p.Val229Val|687/1062|687/1062|229/353||,A|synonymous_variant|LOW|cds-VP3|GENE_cds-VP3|transcript|TRANSCRIPT_cds-VP3|protein_coding|1/1|c.330C>A|p.Val110Val|330/705|330/705|110/234||,A|upstream_gene_variant|MODIFIER|cds-VP1|GENE_cds-VP1|t…	GT:PL:DP:AD	1/1:60,3,0:1:0,1
MafaPyV2	1320	.	A	G	30.4183	.	DP=1;SGB=-0.379885;MQ0F=0;AC=2;AN=2;DP4=0,0,1,0;MQ=60;ANN=G|synonymous_variant|LOW|cds-VP2|GENE_cds-VP2|transcript|TRANSCRIPT_cds-VP2|protein_coding|1/1|c.690A>G|p.Arg230Arg|690/1062|690/1062|230/353||,G|synonymous_variant|LOW|cds-VP3|GENE_cds-VP3|transcript|TRANSCRIPT_cds-VP3|protein_coding|1/1|c.333A>G|p.Arg111Arg|333/705|333/705|111/234||,G|upstream_gene_variant|MODIFIER|cds-VP1|GENE_cds-VP1|t…	GT:PL:DP:AD	1/1:60,3,0:1:0,1
MafaPyV2	1344	.	A	C	30.4183	.	DP=1;SGB=-0.379885;MQ0F=0;AC=2;AN=2;DP4=0,0,1,0;MQ=60;ANN=C|synonymous_variant|LOW|cds-VP2|GENE_cds-VP2|transcript|TRANSCRIPT_cds-VP2|protein_coding|1/1|c.714A>C|p.Thr238Thr|714/1062|714/1062|238/353||,C|synonymous_variant|LOW|cds-VP3|GENE_cds-VP3|transcript|TRANSCRIPT_cds-VP3|protein_coding|1/1|c.357A>C|p.Thr119Thr|357/705|357/705|119/234||,C|upstream_gene_variant|MODIFIER|cds-VP1|GENE_cds-VP1|t…	GT:PL:DP:AD	1/1:60,3,0:1:0,1
MafaPyV2	1426	.	A	C	30.4183	.	DP=1;SGB=-0.379885;MQ0F=0;AC=2;AN=2;DP4=0,0,1,0;MQ=60;ANN=C|missense_variant|MODERATE|cds-VP2|GENE_cds-VP2|transcript|TRANSCRIPT_cds-VP2|protein_coding|1/1|c.796A>C|p.Lys266Gln|796/1062|796/1062|266/353||,C|missense_variant|MODERATE|cds-VP3|GENE_cds-VP3|transcript|TRANSCRIPT_cds-VP3|protein_coding|1/1|c.439A>C|p.Lys147Gln|439/705|439/705|147/234||,C|upstream_gene_variant|MODIFIER|cds-VP1|GENE_cds…	GT:PL:DP:AD	1/1:60,3,0:1:0,1
MafaPyV2	1473	.	T	C	30.4183	.	DP=1;SGB=-0.379885;MQ0F=0;AC=2;AN=2;DP4=0,0,1,0;MQ=60;ANN=C|synonymous_variant|LOW|cds-VP2|GENE_cds-VP2|transcript|TRANSCRIPT_cds-VP2|protein_coding|1/1|c.843T>C|p.Thr281Thr|843/1062|843/1062|281/353||,C|synonymous_variant|LOW|cds-VP3|GENE_cds-VP3|transcript|TRANSCRIPT_cds-VP3|protein_coding|1/1|c.486T>C|p.Thr162Thr|486/705|486/705|162/234||,C|upstream_gene_variant|MODIFIER|cds-VP1|GENE_cds-VP1|t…	GT:PL:DP:AD	1/1:60,3,0:1:0,1
MafaPyV2	1762	.	G	T	30.4183	.	DP=1;SGB=-0.379885;MQ0F=0;AC=2;AN=2;DP4=0,0,1,0;MQ=60;ANN=T|missense_variant|MODERATE|cds-VP1|GENE_cds-VP1|transcript|TRANSCRIPT_cds-VP1|protein_coding|1/1|c.192G>T|p.Glu64Asp|192/1095|192/1095|64/364||,T|downstream_gene_variant|MODIFIER|cds-agno|GENE_cds-agno|transcript|TRANSCRIPT_cds-agno|protein_coding||c.*1168G>T|||||1168|,T|downstream_gene_variant|MODIFIER|cds-VP2|GENE_cds-VP2|transcript|TRA…	GT:PL:DP:AD	1/1:60,3,0:1:0,1
MafaPyV2	1774	.	T	C	30.4183	.	DP=1;SGB=-0.379885;MQ0F=0;AC=2;AN=2;DP4=0,0,1,0;MQ=60;ANN=C|synonymous_variant|LOW|cds-VP1|GENE_cds-VP1|transcript|TRANSCRIPT_cds-VP1|protein_coding|1/1|c.204T>C|p.Phe68Phe|204/1095|204/1095|68/364||,C|downstream_gene_variant|MODIFIER|cds-agno|GENE_cds-agno|transcript|TRANSCRIPT_cds-agno|protein_coding||c.*1180T>C|||||1180|,C|downstream_gene_variant|MODIFIER|cds-VP2|GENE_cds-VP2|transcript|TRANSC…	GT:PL:DP:AD	1/1:60,3,0:1:0,1
MafaPyV2	1786	.	G	A	30.4183	.	DP=1;SGB=-0.379885;MQ0F=0;AC=2;AN=2;DP4=0,0,1,0;MQ=60;ANN=A|synonymous_variant|LOW|cds-VP1|GENE_cds-VP1|transcript|TRANSCRIPT_cds-VP1|protein_coding|1/1|c.216G>A|p.Val72Val|216/1095|216/1095|72/364||,A|downstream_gene_variant|MODIFIER|cds-agno|GENE_cds-agno|transcript|TRANSCRIPT_cds-agno|protein_coding||c.*1192G>A|||||1192|,A|downstream_gene_variant|MODIFIER|cds-VP2|GENE_cds-VP2|transcript|TRANSC…	GT:PL:DP:AD	1/1:60,3,0:1:0,1
MafaPyV2	1807	.	A	C	30.4183	.	DP=1;SGB=-0.379885;MQ0F=0;AC=2;AN=2;DP4=0,0,1,0;MQ=60;ANN=C|synonymous_variant|LOW|cds-VP1|GENE_cds-VP1|transcript|TRANSCRIPT_cds-VP1|protein_coding|1/1|c.237A>C|p.Thr79Thr|237/1095|237/1095|79/364||,C|downstream_gene_variant|MODIFIER|cds-agno|GENE_cds-agno|transcript|TRANSCRIPT_cds-agno|protein_coding||c.*1213A>C|||||1213|,C|downstream_gene_variant|MODIFIER|cds-VP2|GENE_cds-VP2|transcript|TRANSC…	GT:PL:DP:AD	1/1:60,3,0:1:0,1
MafaPyV2	1903	.	A	G	30.4183	.	DP=1;SGB=-0.379885;MQ0F=0;AC=2;AN=2;DP4=0,0,1,0;MQ=60;ANN=G|synonymous_variant|LOW|cds-VP1|GENE_cds-VP1|transcript|TRANSCRIPT_cds-VP1|protein_coding|1/1|c.333A>G|p.Leu111Leu|333/1095|333/1095|111/364||,G|downstream_gene_variant|MODIFIER|cds-agno|GENE_cds-agno|transcript|TRANSCRIPT_cds-agno|protein_coding||c.*1309A>G|||||1309|,G|downstream_gene_variant|MODIFIER|cds-VP2|GENE_cds-VP2|transcript|TRAN…	GT:PL:DP:AD	1/1:60,3,0:1:0,1
MafaPyV2	1942	.	G	A	30.4183	.	DP=1;SGB=-0.379885;MQ0F=0;AC=2;AN=2;DP4=0,0,1,0;MQ=60;ANN=A|synonymous_variant|LOW|cds-VP1|GENE_cds-VP1|transcript|TRANSCRIPT_cds-VP1|protein_coding|1/1|c.372G>A|p.Gly124Gly|372/1095|372/1095|124/364||,A|downstream_gene_variant|MODIFIER|cds-agno|GENE_cds-agno|transcript|TRANSCRIPT_cds-agno|protein_coding||c.*1348G>A|||||1348|,A|downstream_gene_variant|MODIFIER|cds-VP2|GENE_cds-VP2|transcript|TRAN…	GT:PL:DP:AD	1/1:60,3,0:1:0,1
MafaPyV2	2026	.	T	C	30.4183	.	DP=1;SGB=-0.379885;MQ0F=0;AC=2;AN=2;DP4=0,0,1,0;MQ=60;ANN=C|synonymous_variant|LOW|cds-VP1|GENE_cds-VP1|transcript|TRANSCRIPT_cds-VP1|protein_coding|1/1|c.456T>C|p.Phe152Phe|456/1095|456/1095|152/364||,C|downstream_gene_variant|MODIFIER|cds-agno|GENE_cds-agno|transcript|TRANSCRIPT_cds-agno|protein_coding||c.*1432T>C|||||1432|,C|downstream_gene_variant|MODIFIER|cds-VP2|GENE_cds-VP2|transcript|TRAN…	GT:PL:DP:AD	1/1:60,3,0:1:0,1
MafaPyV2	2036	.	G	T	30.4183	.	DP=1;SGB=-0.379885;MQ0F=0;AC=2;AN=2;DP4=0,0,1,0;MQ=60;ANN=T|missense_variant|MODERATE|cds-VP1|GENE_cds-VP1|transcript|TRANSCRIPT_cds-VP1|protein_coding|1/1|c.466G>T|p.Ala156Ser|466/1095|466/1095|156/364||,T|downstream_gene_variant|MODIFIER|cds-agno|GENE_cds-agno|transcript|TRANSCRIPT_cds-agno|protein_coding||c.*1442G>T|||||1442|,T|downstream_gene_variant|MODIFIER|cds-VP2|GENE_cds-VP2|transcript|T…	GT:PL:DP:AD	1/1:60,3,0:1:0,1
MafaPyV2	2134	.	A	C	30.4183	.	DP=1;SGB=-0.379885;MQ0F=0;AC=2;AN=2;DP4=0,0,1,0;MQ=60;ANN=C|missense_variant|MODERATE|cds-VP1|GENE_cds-VP1|transcript|TRANSCRIPT_cds-VP1|protein_coding|1/1|c.564A>C|p.Glu188Asp|564/1095|564/1095|188/364||,C|downstream_gene_variant|MODIFIER|cds-agno|GENE_cds-agno|transcript|TRANSCRIPT_cds-agno|protein_coding||c.*1540A>C|||||1540|,C|downstream_gene_variant|MODIFIER|cds-VP2|GENE_cds-VP2|transcript|T…	GT:PL:DP:AD	1/1:60,3,0:1:0,1
MafaPyV2	2194	.	G	A	30.4183	.	DP=1;SGB=-0.379885;MQ0F=0;AC=2;AN=2;DP4=0,0,1,0;MQ=60;ANN=A|synonymous_variant|LOW|cds-VP1|GENE_cds-VP1|transcript|TRANSCRIPT_cds-VP1|protein_coding|1/1|c.624G>A|p.Val208Val|624/1095|624/1095|208/364||,A|downstream_gene_variant|MODIFIER|cds-agno|GENE_cds-agno|transcript|TRANSCRIPT_cds-agno|protein_coding||c.*1600G>A|||||1600|,A|downstream_gene_variant|MODIFIER|cds-VP2|GENE_cds-VP2|transcript|TRAN…	GT:PL:DP:AD	1/1:60,3,0:1:0,1
MafaPyV2	2287	.	T	C	30.4183	.	DP=1;SGB=-0.379885;MQ0F=0;AC=2;AN=2;DP4=0,0,1,0;MQ=60;ANN=C|synonymous_variant|LOW|cds-VP1|GENE_cds-VP1|transcript|TRANSCRIPT_cds-VP1|protein_coding|1/1|c.717T>C|p.Val239Val|717/1095|717/1095|239/364||,C|downstream_gene_variant|MODIFIER|cds-agno|GENE_cds-agno|transcript|TRANSCRIPT_cds-agno|protein_coding||c.*1693T>C|||||1693|,C|downstream_gene_variant|MODIFIER|cds-VP2|GENE_cds-VP2|transcript|TRAN…	GT:PL:DP:AD	1/1:60,3,0:1:0,1
MafaPyV2	2404	.	G	A	30.4183	.	DP=1;SGB=-0.379885;MQ0F=0;AC=2;AN=2;DP4=0,0,1,0;MQ=60;ANN=A|synonymous_variant|LOW|cds-VP1|GENE_cds-VP1|transcript|TRANSCRIPT_cds-VP1|protein_coding|1/1|c.834G>A|p.Gly278Gly|834/1095|834/1095|278/364||,A|downstream_gene_variant|MODIFIER|cds-agno|GENE_cds-agno|transcript|TRANSCRIPT_cds-agno|protein_coding||c.*1810G>A|||||1810|,A|downstream_gene_variant|MODIFIER|cds-VP2|GENE_cds-VP2|transcript|TRAN…	GT:PL:DP:AD	1/1:60,3,0:1:0,1
MafaPyV2	2428	.	T	G	30.4183	.	DP=1;SGB=-0.379885;MQ0F=0;AC=2;AN=2;DP4=0,0,1,0;MQ=60;ANN=G|synonymous_variant|LOW|cds-VP1|GENE_cds-VP1|transcript|TRANSCRIPT_cds-VP1|protein_coding|1/1|c.858T>G|p.Pro286Pro|858/1095|858/1095|286/364||,G|downstream_gene_variant|MODIFIER|cds-agno|GENE_cds-agno|transcript|TRANSCRIPT_cds-agno|protein_coding||c.*1834T>G|||||1834|,G|downstream_gene_variant|MODIFIER|cds-VP2|GENE_cds-VP2|transcript|TRAN…	GT:PL:DP:AD	1/1:60,3,0:1:0,1
MafaPyV2	2479	.	T	C	30.4183	.	DP=1;SGB=-0.379885;MQ0F=0;AC=2;AN=2;DP4=0,0,1,0;MQ=60;ANN=C|synonymous_variant|LOW|cds-VP1|GENE_cds-VP1|transcript|TRANSCRIPT_cds-VP1|protein_coding|1/1|c.909T>C|p.Pro303Pro|909/1095|909/1095|303/364||,C|downstream_gene_variant|MODIFIER|cds-agno|GENE_cds-agno|transcript|TRANSCRIPT_cds-agno|protein_coding||c.*1885T>C|||||1885|,C|downstream_gene_variant|MODIFIER|cds-VP2|GENE_cds-VP2|transcript|TRAN…	GT:PL:DP:AD	1/1:60,3,0:1:0,1
MafaPyV2	2488	.	C	T	30.4183	.	DP=1;SGB=-0.379885;MQ0F=0;AC=2;AN=2;DP4=0,0,1,0;MQ=60;ANN=T|synonymous_variant|LOW|cds-VP1|GENE_cds-VP1|transcript|TRANSCRIPT_cds-VP1|protein_coding|1/1|c.918C>T|p.Phe306Phe|918/1095|918/1095|306/364||,T|downstream_gene_variant|MODIFIER|cds-agno|GENE_cds-agno|transcript|TRANSCRIPT_cds-agno|protein_coding||c.*1894C>T|||||1894|,T|downstream_gene_variant|MODIFIER|cds-VP2|GENE_cds-VP2|transcript|TRAN…	GT:PL:DP:AD	1/1:60,3,0:1:0,1
MafaPyV2	2681	.	C	A	30.4183	.	DP=1;SGB=-0.379885;MQ0F=0;AC=2;AN=2;DP4=0,0,1,0;MQ=60;ANN=A|downstream_gene_variant|MODIFIER|cds-agno|GENE_cds-agno|transcript|TRANSCRIPT_cds-agno|protein_coding||c.*2087C>A|||||2087|,A|downstream_gene_variant|MODIFIER|cds-VP2|GENE_cds-VP2|transcript|TRANSCRIPT_cds-VP2|protein_coding||c.*989C>A|||||989|,A|downstream_gene_variant|MODIFIER|cds-VP3|GENE_cds-VP3|transcript|TRANSCRIPT_cds-VP3|protein_…	GT:PL:DP:AD	1/1:60,3,0:1:0,1
MafaPyV2	2705	.	T	C	30.4183	.	DP=1;SGB=-0.379885;MQ0F=0;AC=2;AN=2;DP4=0,0,1,0;MQ=60;ANN=C|downstream_gene_variant|MODIFIER|cds-agno|GENE_cds-agno|transcript|TRANSCRIPT_cds-agno|protein_coding||c.*2111T>C|||||2111|,C|downstream_gene_variant|MODIFIER|cds-VP2|GENE_cds-VP2|transcript|TRANSCRIPT_cds-VP2|protein_coding||c.*1013T>C|||||1013|,C|downstream_gene_variant|MODIFIER|cds-VP3|GENE_cds-VP3|transcript|TRANSCRIPT_cds-VP3|protei…	GT:PL:DP:AD	1/1:60,3,0:1:0,1
MafaPyV2	2709	.	C	T	30.4183	.	DP=1;SGB=-0.379885;MQ0F=0;AC=2;AN=2;DP4=0,0,1,0;MQ=60;ANN=T|synonymous_variant|LOW|cds-LT|GENE_cds-LT|transcript|TRANSCRIPT_cds-LT|protein_coding|2/2|c.2067G>A|p.Lys689Lys|2067/2070|2067/2070|689/689||,T|downstream_gene_variant|MODIFIER|cds-agno|GENE_cds-agno|transcript|TRANSCRIPT_cds-agno|protein_coding||c.*2115C>T|||||2115|,T|downstream_gene_variant|MODIFIER|cds-VP2|GENE_cds-VP2|transcript|TRAN…	GT:PL:DP:AD	1/1:60,3,0:1:0,1
MafaPyV2	2766	.	C	G	30.4183	.	DP=1;SGB=-0.379885;MQ0F=0;AC=2;AN=2;DP4=0,0,1,0;MQ=60;ANN=G|synonymous_variant|LOW|cds-LT|GENE_cds-LT|transcript|TRANSCRIPT_cds-LT|protein_coding|2/2|c.2010G>C|p.Pro670Pro|2010/2070|2010/2070|670/689||,G|downstream_gene_variant|MODIFIER|cds-agno|GENE_cds-agno|transcript|TRANSCRIPT_cds-agno|protein_coding||c.*2172C>G|||||2172|,G|downstream_gene_variant|MODIFIER|cds-VP2|GENE_cds-VP2|transcript|TRAN…	GT:PL:DP:AD	1/1:60,3,0:1:0,1
MafaPyV2	2787	.	A	G	30.4183	.	DP=1;SGB=-0.379885;MQ0F=0;AC=2;AN=2;DP4=0,0,1,0;MQ=60;ANN=G|synonymous_variant|LOW|cds-LT|GENE_cds-LT|transcript|TRANSCRIPT_cds-LT|protein_coding|2/2|c.1989T>C|p.Asp663Asp|1989/2070|1989/2070|663/689||,G|downstream_gene_variant|MODIFIER|cds-agno|GENE_cds-agno|transcript|TRANSCRIPT_cds-agno|protein_coding||c.*2193A>G|||||2193|,G|downstream_gene_variant|MODIFIER|cds-VP2|GENE_cds-VP2|transcript|TRAN…	GT:PL:DP:AD	1/1:60,3,0:1:0,1
MafaPyV2	2807	.	G	C	30.4183	.	DP=1;SGB=-0.379885;MQ0F=0;AC=2;AN=2;DP4=0,0,1,0;MQ=60;ANN=C|missense_variant|MODERATE|cds-LT|GENE_cds-LT|transcript|TRANSCRIPT_cds-LT|protein_coding|2/2|c.1969C>G|p.Gln657Glu|1969/2070|1969/2070|657/689||,C|downstream_gene_variant|MODIFIER|cds-agno|GENE_cds-agno|transcript|TRANSCRIPT_cds-agno|protein_coding||c.*2213G>C|||||2213|,C|downstream_gene_variant|MODIFIER|cds-VP2|GENE_cds-VP2|transcript|T…	GT:PL:DP:AD	1/1:60,3,0:1:0,1
MafaPyV2	2808	.	A	C	30.4183	.	DP=1;SGB=-0.379885;MQ0F=0;AC=2;AN=2;DP4=0,0,1,0;MQ=60;ANN=C|synonymous_variant|LOW|cds-LT|GENE_cds-LT|transcript|TRANSCRIPT_cds-LT|protein_coding|2/2|c.1968T>G|p.Ser656Ser|1968/2070|1968/2070|656/689||,C|downstream_gene_variant|MODIFIER|cds-agno|GENE_cds-agno|transcript|TRANSCRIPT_cds-agno|protein_coding||c.*2214A>C|||||2214|,C|downstream_gene_variant|MODIFIER|cds-VP2|GENE_cds-VP2|transcript|TRAN…	GT:PL:DP:AD	1/1:60,3,0:1:0,1
MafaPyV2	2811	.	C	A	30.4183	.	DP=1;SGB=-0.379885;MQ0F=0;AC=2;AN=2;DP4=0,0,1,0;MQ=60;ANN=A|missense_variant|MODERATE|cds-LT|GENE_cds-LT|transcript|TRANSCRIPT_cds-LT|protein_coding|2/2|c.1965G>T|p.Glu655Asp|1965/2070|1965/2070|655/689||,A|downstream_gene_variant|MODIFIER|cds-agno|GENE_cds-agno|transcript|TRANSCRIPT_cds-agno|protein_coding||c.*2217C>A|||||2217|,A|downstream_gene_variant|MODIFIER|cds-VP2|GENE_cds-VP2|transcript|T…	GT:PL:DP:AD	1/1:60,3,0:1:0,1
MafaPyV2	2812	.	T	C	30.4183	.	DP=1;SGB=-0.379885;MQ0F=0;AC=2;AN=2;DP4=0,0,1,0;MQ=60;ANN=C|missense_variant|MODERATE|cds-LT|GENE_cds-LT|transcript|TRANSCRIPT_cds-LT|protein_coding|2/2|c.1964A>G|p.Glu655Gly|1964/2070|1964/2070|655/689||,C|downstream_gene_variant|MODIFIER|cds-agno|GENE_cds-agno|transcript|TRANSCRIPT_cds-agno|protein_coding||c.*2218T>C|||||2218|,C|downstream_gene_variant|MODIFIER|cds-VP2|GENE_cds-VP2|transcript|T…	GT:PL:DP:AD	1/1:60,3,0:1:0,1
MafaPyV2	2822	.	G	C	30.4183	.	DP=1;SGB=-0.379885;MQ0F=0;AC=2;AN=2;DP4=0,0,1,0;MQ=60;ANN=C|missense_variant|MODERATE|cds-LT|GENE_cds-LT|transcript|TRANSCRIPT_cds-LT|protein_coding|2/2|c.1954C>G|p.Leu652Val|1954/2070|1954/2070|652/689||,C|downstream_gene_variant|MODIFIER|cds-agno|GENE_cds-agno|transcript|TRANSCRIPT_cds-agno|protein_coding||c.*2228G>C|||||2228|,C|downstream_gene_variant|MODIFIER|cds-VP2|GENE_cds-VP2|transcript|T…	GT:PL:DP:AD	1/1:60,3,0:1:0,1
MafaPyV2	2827	.	A	G	30.4183	.	DP=1;SGB=-0.379885;MQ0F=0;AC=2;AN=2;DP4=0,0,1,0;MQ=60;ANN=G|missense_variant|MODERATE|cds-LT|GENE_cds-LT|transcript|TRANSCRIPT_cds-LT|protein_coding|2/2|c.1949T>C|p.Val650Ala|1949/2070|1949/2070|650/689||,G|downstream_gene_variant|MODIFIER|cds-agno|GENE_cds-agno|transcript|TRANSCRIPT_cds-agno|protein_coding||c.*2233A>G|||||2233|,G|downstream_gene_variant|MODIFIER|cds-VP2|GENE_cds-VP2|transcript|T…	GT:PL:DP:AD	1/1:60,3,0:1:0,1
MafaPyV2	2946	.	T	C	30.4183	.	DP=1;SGB=-0.379885;MQ0F=0;AC=2;AN=2;DP4=0,0,1,0;MQ=60;ANN=C|synonymous_variant|LOW|cds-LT|GENE_cds-LT|transcript|TRANSCRIPT_cds-LT|protein_coding|2/2|c.1830A>G|p.Gly610Gly|1830/2070|1830/2070|610/689||,C|downstream_gene_variant|MODIFIER|cds-agno|GENE_cds-agno|transcript|TRANSCRIPT_cds-agno|protein_coding||c.*2352T>C|||||2352|,C|downstream_gene_variant|MODIFIER|cds-VP2|GENE_cds-VP2|transcript|TRAN…	GT:PL:DP:AD	1/1:60,3,0:1:0,1
MafaPyV2	3003	.	C	A	30.4183	.	DP=1;SGB=-0.379885;MQ0F=0;AC=2;AN=2;DP4=0,0,1,0;MQ=60;ANN=A|synonymous_variant|LOW|cds-LT|GENE_cds-LT|transcript|TRANSCRIPT_cds-LT|protein_coding|2/2|c.1773G>T|p.Leu591Leu|1773/2070|1773/2070|591/689||,A|downstream_gene_variant|MODIFIER|cds-agno|GENE_cds-agno|transcript|TRANSCRIPT_cds-agno|protein_coding||c.*2409C>A|||||2409|,A|downstream_gene_variant|MODIFIER|cds-VP2|GENE_cds-VP2|transcript|TRAN…	GT:PL:DP:AD	1/1:60,3,0:1:0,1
MafaPyV2	3031	.	C	G	30.4183	.	DP=1;SGB=-0.379885;MQ0F=0;AC=2;AN=2;DP4=0,0,1,0;MQ=60;ANN=G|missense_variant|MODERATE|cds-LT|GENE_cds-LT|transcript|TRANSCRIPT_cds-LT|protein_coding|2/2|c.1745G>C|p.Ser582Thr|1745/2070|1745/2070|582/689||,G|downstream_gene_variant|MODIFIER|cds-agno|GENE_cds-agno|transcript|TRANSCRIPT_cds-agno|protein_coding||c.*2437C>G|||||2437|,G|downstream_gene_variant|MODIFIER|cds-VP2|GENE_cds-VP2|transcript|T…	GT:PL:DP:AD	1/1:60,3,0:1:0,1
MafaPyV2	3032	.	T	C	30.4183	.	DP=1;SGB=-0.379885;MQ0F=0;AC=2;AN=2;DP4=0,0,1,0;MQ=60;ANN=C|missense_variant|MODERATE|cds-LT|GENE_cds-LT|transcript|TRANSCRIPT_cds-LT|protein_coding|2/2|c.1744A>G|p.Ser582Gly|1744/2070|1744/2070|582/689||,C|downstream_gene_variant|MODIFIER|cds-agno|GENE_cds-agno|transcript|TRANSCRIPT_cds-agno|protein_coding||c.*2438T>C|||||2438|,C|downstream_gene_variant|MODIFIER|cds-VP2|GENE_cds-VP2|transcript|T…	GT:PL:DP:AD	1/1:60,3,0:1:0,1
MafaPyV2	3078	.	C	A	30.4183	.	DP=1;SGB=-0.379885;MQ0F=0;AC=2;AN=2;DP4=0,0,1,0;MQ=60;ANN=A|synonymous_variant|LOW|cds-LT|GENE_cds-LT|transcript|TRANSCRIPT_cds-LT|protein_coding|2/2|c.1698G>T|p.Leu566Leu|1698/2070|1698/2070|566/689||,A|downstream_gene_variant|MODIFIER|cds-agno|GENE_cds-agno|transcript|TRANSCRIPT_cds-agno|protein_coding||c.*2484C>A|||||2484|,A|downstream_gene_variant|MODIFIER|cds-VP2|GENE_cds-VP2|transcript|TRAN…	GT:PL:DP:AD	1/1:60,3,0:1:0,1
MafaPyV2	3161	.	A	C	30.4183	.	DP=1;SGB=-0.379885;MQ0F=0;AC=2;AN=2;DP4=0,0,1,0;MQ=60;ANN=C|missense_variant|MODERATE|cds-LT|GENE_cds-LT|transcript|TRANSCRIPT_cds-LT|protein_coding|2/2|c.1615T>G|p.Leu539Val|1615/2070|1615/2070|539/689||,C|downstream_gene_variant|MODIFIER|cds-agno|GENE_cds-agno|transcript|TRANSCRIPT_cds-agno|protein_coding||c.*2567A>C|||||2567|,C|downstream_gene_variant|MODIFIER|cds-VP2|GENE_cds-VP2|transcript|T…	GT:PL:DP:AD	1/1:60,3,0:1:0,1
MafaPyV2	3282	.	C	T	30.4183	.	DP=1;SGB=-0.379885;MQ0F=0;AC=2;AN=2;DP4=0,0,1,0;MQ=60;ANN=T|synonymous_variant|LOW|cds-LT|GENE_cds-LT|transcript|TRANSCRIPT_cds-LT|protein_coding|2/2|c.1494G>A|p.Glu498Glu|1494/2070|1494/2070|498/689||,T|downstream_gene_variant|MODIFIER|cds-agno|GENE_cds-agno|transcript|TRANSCRIPT_cds-agno|protein_coding||c.*2688C>T|||||2688|,T|downstream_gene_variant|MODIFIER|cds-VP2|GENE_cds-VP2|transcript|TRAN…	GT:PL:DP:AD	1/1:60,3,0:1:0,1
MafaPyV2	3285	.	C	T	30.4183	.	DP=1;SGB=-0.379885;MQ0F=0;AC=2;AN=2;DP4=0,0,1,0;MQ=60;ANN=T|synonymous_variant|LOW|cds-LT|GENE_cds-LT|transcript|TRANSCRIPT_cds-LT|protein_coding|2/2|c.1491G>A|p.Leu497Leu|1491/2070|1491/2070|497/689||,T|downstream_gene_variant|MODIFIER|cds-agno|GENE_cds-agno|transcript|TRANSCRIPT_cds-agno|protein_coding||c.*2691C>T|||||2691|,T|downstream_gene_variant|MODIFIER|cds-VP2|GENE_cds-VP2|transcript|TRAN…	GT:PL:DP:AD	1/1:60,3,0:1:0,1
MafaPyV2	3321	.	G	C	30.4183	.	DP=1;SGB=-0.379885;MQ0F=0;AC=2;AN=2;DP4=0,0,1,0;MQ=60;ANN=C|synonymous_variant|LOW|cds-LT|GENE_cds-LT|transcript|TRANSCRIPT_cds-LT|protein_coding|2/2|c.1455C>G|p.Leu485Leu|1455/2070|1455/2070|485/689||,C|downstream_gene_variant|MODIFIER|cds-agno|GENE_cds-agno|transcript|TRANSCRIPT_cds-agno|protein_coding||c.*2727G>C|||||2727|,C|downstream_gene_variant|MODIFIER|cds-VP2|GENE_cds-VP2|transcript|TRAN…	GT:PL:DP:AD	1/1:60,3,0:1:0,1
MafaPyV2	3393	.	T	C	30.4183	.	DP=1;SGB=-0.379885;MQ0F=0;AC=2;AN=2;DP4=0,0,1,0;MQ=60;ANN=C|synonymous_variant|LOW|cds-LT|GENE_cds-LT|transcript|TRANSCRIPT_cds-LT|protein_coding|2/2|c.1383A>G|p.Glu461Glu|1383/2070|1383/2070|461/689||,C|downstream_gene_variant|MODIFIER|cds-agno|GENE_cds-agno|transcript|TRANSCRIPT_cds-agno|protein_coding||c.*2799T>C|||||2799|,C|downstream_gene_variant|MODIFIER|cds-VP2|GENE_cds-VP2|transcript|TRAN…	GT:PL:DP:AD	1/1:60,3,0:1:0,1
MafaPyV2	3549	.	G	A	30.4183	.	DP=1;SGB=-0.379885;MQ0F=0;AC=2;AN=2;DP4=0,0,1,0;MQ=60;ANN=A|synonymous_variant|LOW|cds-LT|GENE_cds-LT|transcript|TRANSCRIPT_cds-LT|protein_coding|2/2|c.1227C>T|p.Tyr409Tyr|1227/2070|1227/2070|409/689||,A|downstream_gene_variant|MODIFIER|cds-agno|GENE_cds-agno|transcript|TRANSCRIPT_cds-agno|protein_coding||c.*2955G>A|||||2955|,A|downstream_gene_variant|MODIFIER|cds-VP2|GENE_cds-VP2|transcript|TRAN…	GT:PL:DP:AD	1/1:60,3,0:1:0,1
MafaPyV2	3582	.	G	A	30.4183	.	DP=1;SGB=-0.379885;MQ0F=0;AC=2;AN=2;DP4=0,0,1,0;MQ=60;ANN=A|synonymous_variant|LOW|cds-LT|GENE_cds-LT|transcript|TRANSCRIPT_cds-LT|protein_coding|2/2|c.1194C>T|p.Asn398Asn|1194/2070|1194/2070|398/689||,A|downstream_gene_variant|MODIFIER|cds-agno|GENE_cds-agno|transcript|TRANSCRIPT_cds-agno|protein_coding||c.*2988G>A|||||2988|,A|downstream_gene_variant|MODIFIER|cds-VP2|GENE_cds-VP2|transcript|TRAN…	GT:PL:DP:AD	1/1:60,3,0:1:0,1
MafaPyV2	3627	.	A	G	30.4183	.	DP=1;SGB=-0.379885;MQ0F=0;AC=2;AN=2;DP4=0,0,1,0;MQ=60;ANN=G|synonymous_variant|LOW|cds-LT|GENE_cds-LT|transcript|TRANSCRIPT_cds-LT|protein_coding|2/2|c.1149T>C|p.His383His|1149/2070|1149/2070|383/689||,G|downstream_gene_variant|MODIFIER|cds-agno|GENE_cds-agno|transcript|TRANSCRIPT_cds-agno|protein_coding||c.*3033A>G|||||3033|,G|downstream_gene_variant|MODIFIER|cds-VP2|GENE_cds-VP2|transcript|TRAN…	GT:PL:DP:AD	1/1:60,3,0:1:0,1
MafaPyV2	3645	.	T	A	30.4183	.	DP=1;SGB=-0.379885;MQ0F=0;AC=2;AN=2;DP4=0,0,1,0;MQ=60;ANN=A|synonymous_variant|LOW|cds-LT|GENE_cds-LT|transcript|TRANSCRIPT_cds-LT|protein_coding|2/2|c.1131A>T|p.Ala377Ala|1131/2070|1131/2070|377/689||,A|downstream_gene_variant|MODIFIER|cds-agno|GENE_cds-agno|transcript|TRANSCRIPT_cds-agno|protein_coding||c.*3051T>A|||||3051|,A|downstream_gene_variant|MODIFIER|cds-VP2|GENE_cds-VP2|transcript|TRAN…	GT:PL:DP:AD	1/1:60,3,0:1:0,1
MafaPyV2	3663	.	T	C	30.4183	.	DP=1;SGB=-0.379885;MQ0F=0;AC=2;AN=2;DP4=0,0,1,0;MQ=60;ANN=C|synonymous_variant|LOW|cds-LT|GENE_cds-LT|transcript|TRANSCRIPT_cds-LT|protein_coding|2/2|c.1113A>G|p.Val371Val|1113/2070|1113/2070|371/689||,C|downstream_gene_variant|MODIFIER|cds-agno|GENE_cds-agno|transcript|TRANSCRIPT_cds-agno|protein_coding||c.*3069T>C|||||3069|,C|downstream_gene_variant|MODIFIER|cds-VP2|GENE_cds-VP2|transcript|TRAN…	GT:PL:DP:AD	1/1:60,3,0:1:0,1
MafaPyV2	3699	.	T	C	30.4183	.	DP=1;SGB=-0.379885;MQ0F=0;AC=2;AN=2;DP4=0,0,1,0;MQ=60;ANN=C|synonymous_variant|LOW|cds-LT|GENE_cds-LT|transcript|TRANSCRIPT_cds-LT|protein_coding|2/2|c.1077A>G|p.Lys359Lys|1077/2070|1077/2070|359/689||,C|downstream_gene_variant|MODIFIER|cds-agno|GENE_cds-agno|transcript|TRANSCRIPT_cds-agno|protein_coding||c.*3105T>C|||||3105|,C|downstream_gene_variant|MODIFIER|cds-VP2|GENE_cds-VP2|transcript|TRAN…	GT:PL:DP:AD	1/1:60,3,0:1:0,1
MafaPyV2	3951	.	T	C	30.4183	.	DP=1;SGB=-0.379885;MQ0F=0;AC=2;AN=2;DP4=0,0,1,0;MQ=60;ANN=C|synonymous_variant|LOW|cds-LT|GENE_cds-LT|transcript|TRANSCRIPT_cds-LT|protein_coding|2/2|c.825A>G|p.Leu275Leu|825/2070|825/2070|275/689||,C|downstream_gene_variant|MODIFIER|cds-agno|GENE_cds-agno|transcript|TRANSCRIPT_cds-agno|protein_coding||c.*3357T>C|||||3357|,C|downstream_gene_variant|MODIFIER|cds-VP2|GENE_cds-VP2|transcript|TRANSCR…	GT:PL:DP:AD	1/1:60,3,0:1:0,1
MafaPyV2	3957	.	G	A	30.4183	.	DP=1;SGB=-0.379885;MQ0F=0;AC=2;AN=2;DP4=0,0,1,0;MQ=60;ANN=A|synonymous_variant|LOW|cds-LT|GENE_cds-LT|transcript|TRANSCRIPT_cds-LT|protein_coding|2/2|c.819C>T|p.Val273Val|819/2070|819/2070|273/689||,A|downstream_gene_variant|MODIFIER|cds-agno|GENE_cds-agno|transcript|TRANSCRIPT_cds-agno|protein_coding||c.*3363G>A|||||3363|,A|downstream_gene_variant|MODIFIER|cds-VP2|GENE_cds-VP2|transcript|TRANSCR…	GT:PL:DP:AD	1/1:60,3,0:1:0,1
MafaPyV2	3963	.	A	T	30.4183	.	DP=1;SGB=-0.379885;MQ0F=0;AC=2;AN=2;DP4=0,0,1,0;MQ=60;ANN=T|missense_variant|MODERATE|cds-LT|GENE_cds-LT|transcript|TRANSCRIPT_cds-LT|protein_coding|2/2|c.813T>A|p.Asp271Glu|813/2070|813/2070|271/689||,T|downstream_gene_variant|MODIFIER|cds-agno|GENE_cds-agno|transcript|TRANSCRIPT_cds-agno|protein_coding||c.*3369A>T|||||3369|,T|downstream_gene_variant|MODIFIER|cds-VP2|GENE_cds-VP2|transcript|TRAN…	GT:PL:DP:AD	1/1:60,3,0:1:0,1
MafaPyV2	3981	.	T	G	30.4183	.	DP=1;SGB=-0.379885;MQ0F=0;AC=2;AN=2;DP4=0,0,1,0;MQ=60;ANN=G|synonymous_variant|LOW|cds-LT|GENE_cds-LT|transcript|TRANSCRIPT_cds-LT|protein_coding|2/2|c.795A>C|p.Ala265Ala|795/2070|795/2070|265/689||,G|downstream_gene_variant|MODIFIER|cds-agno|GENE_cds-agno|transcript|TRANSCRIPT_cds-agno|protein_coding||c.*3387T>G|||||3387|,G|downstream_gene_variant|MODIFIER|cds-VP2|GENE_cds-VP2|transcript|TRANSCR…	GT:PL:DP:AD	1/1:60,3,0:1:0,1
MafaPyV2	4151	.	A	G	30.4183	.	DP=1;SGB=-0.379885;MQ0F=0;AC=2;AN=2;DP4=0,0,1,0;MQ=60;ANN=G|synonymous_variant|LOW|cds-LT|GENE_cds-LT|transcript|TRANSCRIPT_cds-LT|protein_coding|2/2|c.625T>C|p.Leu209Leu|625/2070|625/2070|209/689||,G|downstream_gene_variant|MODIFIER|cds-agno|GENE_cds-agno|transcript|TRANSCRIPT_cds-agno|protein_coding||c.*3557A>G|||||3557|,G|downstream_gene_variant|MODIFIER|cds-VP2|GENE_cds-VP2|transcript|TRANSCR…	GT:PL:DP:AD	1/1:60,3,0:1:0,1
MafaPyV2	4158	.	G	A	30.4183	.	DP=1;SGB=-0.379885;MQ0F=0;AC=2;AN=2;DP4=0,0,1,0;MQ=60;ANN=A|synonymous_variant|LOW|cds-LT|GENE_cds-LT|transcript|TRANSCRIPT_cds-LT|protein_coding|2/2|c.618C>T|p.Phe206Phe|618/2070|618/2070|206/689||,A|downstream_gene_variant|MODIFIER|cds-agno|GENE_cds-agno|transcript|TRANSCRIPT_cds-agno|protein_coding||c.*3564G>A|||||3564|,A|downstream_gene_variant|MODIFIER|cds-VP2|GENE_cds-VP2|transcript|TRANSCR…	GT:PL:DP:AD	1/1:60,3,0:1:0,1
MafaPyV2	4221	.	A	G	30.4183	.	DP=1;SGB=-0.379885;MQ0F=0;AC=2;AN=2;DP4=0,0,1,0;MQ=60;ANN=G|synonymous_variant|LOW|cds-LT|GENE_cds-LT|transcript|TRANSCRIPT_cds-LT|protein_coding|2/2|c.555T>C|p.Phe185Phe|555/2070|555/2070|185/689||,G|downstream_gene_variant|MODIFIER|cds-agno|GENE_cds-agno|transcript|TRANSCRIPT_cds-agno|protein_coding||c.*3627A>G|||||3627|,G|downstream_gene_variant|MODIFIER|cds-VP2|GENE_cds-VP2|transcript|TRANSCR…	GT:PL:DP:AD	1/1:60,3,0:1:0,1
MafaPyV2	4236	.	A	G	30.4183	.	DP=1;SGB=-0.379885;MQ0F=0;AC=2;AN=2;DP4=0,0,1,0;MQ=60;ANN=G|synonymous_variant|LOW|cds-LT|GENE_cds-LT|transcript|TRANSCRIPT_cds-LT|protein_coding|2/2|c.540T>C|p.His180His|540/2070|540/2070|180/689||,G|downstream_gene_variant|MODIFIER|cds-agno|GENE_cds-agno|transcript|TRANSCRIPT_cds-agno|protein_coding||c.*3642A>G|||||3642|,G|downstream_gene_variant|MODIFIER|cds-VP2|GENE_cds-VP2|transcript|TRANSCR…	GT:PL:DP:AD	1/1:60,3,0:1:0,1
MafaPyV2	4382	.	G	A	30.4183	.	DP=1;SGB=-0.379885;MQ0F=0;AC=2;AN=2;DP4=0,0,1,0;MQ=60;ANN=A|missense_variant|MODERATE|cds-LT|GENE_cds-LT|transcript|TRANSCRIPT_cds-LT|protein_coding|2/2|c.394C>T|p.Pro132Ser|394/2070|394/2070|132/689||,A|downstream_gene_variant|MODIFIER|cds-agno|GENE_cds-agno|transcript|TRANSCRIPT_cds-agno|protein_coding||c.*3788G>A|||||3788|,A|downstream_gene_variant|MODIFIER|cds-VP2|GENE_cds-VP2|transcript|TRAN…	GT:PL:DP:AD	1/1:60,3,0:1:0,1
MafaPyV2	4440	.	T	G	30.4183	.	DP=1;SGB=-0.379885;MQ0F=0;AC=2;AN=2;DP4=0,0,1,0;MQ=60;ANN=G|synonymous_variant|LOW|cds-LT|GENE_cds-LT|transcript|TRANSCRIPT_cds-LT|protein_coding|2/2|c.336A>C|p.Thr112Thr|336/2070|336/2070|112/689||,G|downstream_gene_variant|MODIFIER|cds-agno|GENE_cds-agno|transcript|TRANSCRIPT_cds-agno|protein_coding||c.*3846T>G|||||3846|,G|downstream_gene_variant|MODIFIER|cds-VP2|GENE_cds-VP2|transcript|TRANSCR…	GT:PL:DP:AD	1/1:60,3,0:1:0,1
MafaPyV2	4488	.	A	G	30.4183	.	DP=1;SGB=-0.379885;MQ0F=0;AC=2;AN=2;DP4=0,0,1,0;MQ=60;ANN=G|synonymous_variant|LOW|cds-LT|GENE_cds-LT|transcript|TRANSCRIPT_cds-LT|protein_coding|2/2|c.288T>C|p.Asp96Asp|288/2070|288/2070|96/689||,G|downstream_gene_variant|MODIFIER|cds-agno|GENE_cds-agno|transcript|TRANSCRIPT_cds-agno|protein_coding||c.*3894A>G|||||3894|,G|downstream_gene_variant|MODIFIER|cds-VP2|GENE_cds-VP2|transcript|TRANSCRIP…	GT:PL:DP:AD	1/1:60,3,0:1:0,1
MafaPyV2	4497	.	A	G	30.4183	.	DP=1;SGB=-0.379885;MQ0F=0;AC=2;AN=2;DP4=0,0,1,0;MQ=60;ANN=G|synonymous_variant|LOW|cds-LT|GENE_cds-LT|transcript|TRANSCRIPT_cds-LT|protein_coding|2/2|c.279T>C|p.Cys93Cys|279/2070|279/2070|93/689||,G|downstream_gene_variant|MODIFIER|cds-agno|GENE_cds-agno|transcript|TRANSCRIPT_cds-agno|protein_coding||c.*3903A>G|||||3903|,G|downstream_gene_variant|MODIFIER|cds-VP2|GENE_cds-VP2|transcript|TRANSCRIP…	GT:PL:DP:AD	1/1:60,3,0:1:0,1
MafaPyV2	4566	.	A	G	30.4183	.	DP=1;SGB=-0.379885;MQ0F=0;AC=2;AN=2;DP4=0,0,1,0;MQ=60;ANN=G|synonymous_variant|LOW|cds-LT|GENE_cds-LT|transcript|TRANSCRIPT_cds-LT|protein_coding|2/2|c.210T>C|p.Thr70Thr|210/2070|210/2070|70/689||,G|downstream_gene_variant|MODIFIER|cds-agno|GENE_cds-agno|transcript|TRANSCRIPT_cds-agno|protein_coding||c.*3972A>G|||||3972|,G|downstream_gene_variant|MODIFIER|cds-VP2|GENE_cds-VP2|transcript|TRANSCRIP…	GT:PL:DP:AD	1/1:60,3,0:1:0,1
MafaPyV2	4586	.	G	T	30.4183	.	DP=1;SGB=-0.379885;MQ0F=0;AC=2;AN=2;DP4=0,0,1,0;MQ=60;ANN=T|downstream_gene_variant|MODIFIER|cds-agno|GENE_cds-agno|transcript|TRANSCRIPT_cds-agno|protein_coding||c.*3992G>T|||||3992|,T|downstream_gene_variant|MODIFIER|cds-VP2|GENE_cds-VP2|transcript|TRANSCRIPT_cds-VP2|protein_coding||c.*2894G>T|||||2894|,T|downstream_gene_variant|MODIFIER|cds-VP3|GENE_cds-VP3|transcript|TRANSCRIPT_cds-VP3|protei…	GT:PL:DP:AD	1/1:60,3,0:1:0,1
MafaPyV2	4588	.	C	A	30.4183	.	DP=1;SGB=-0.379885;MQ0F=0;AC=2;AN=2;DP4=0,0,1,0;MQ=60;ANN=A|downstream_gene_variant|MODIFIER|cds-agno|GENE_cds-agno|transcript|TRANSCRIPT_cds-agno|protein_coding||c.*3994C>A|||||3994|,A|downstream_gene_variant|MODIFIER|cds-VP2|GENE_cds-VP2|transcript|TRANSCRIPT_cds-VP2|protein_coding||c.*2896C>A|||||2896|,A|downstream_gene_variant|MODIFIER|cds-VP3|GENE_cds-VP3|transcript|TRANSCRIPT_cds-VP3|protei…	GT:PL:DP:AD	1/1:60,3,0:1:0,1
MafaPyV2	4599	.	G	A	30.4183	.	DP=1;SGB=-0.379885;MQ0F=0;AC=2;AN=2;DP4=0,0,1,0;MQ=60;ANN=A|downstream_gene_variant|MODIFIER|cds-agno|GENE_cds-agno|transcript|TRANSCRIPT_cds-agno|protein_coding||c.*4005G>A|||||4005|,A|downstream_gene_variant|MODIFIER|cds-VP2|GENE_cds-VP2|transcript|TRANSCRIPT_cds-VP2|protein_coding||c.*2907G>A|||||2907|,A|downstream_gene_variant|MODIFIER|cds-VP3|GENE_cds-VP3|transcript|TRANSCRIPT_cds-VP3|protei…	GT:PL:DP:AD	1/1:60,3,0:1:0,1
MafaPyV2	4602	.	A	C	30.4183	.	DP=1;SGB=-0.379885;MQ0F=0;AC=2;AN=2;DP4=0,0,1,0;MQ=60;ANN=C|downstream_gene_variant|MODIFIER|cds-agno|GENE_cds-agno|transcript|TRANSCRIPT_cds-agno|protein_coding||c.*4008A>C|||||4008|,C|downstream_gene_variant|MODIFIER|cds-VP2|GENE_cds-VP2|transcript|TRANSCRIPT_cds-VP2|protein_coding||c.*2910A>C|||||2910|,C|downstream_gene_variant|MODIFIER|cds-VP3|GENE_cds-VP3|transcript|TRANSCRIPT_cds-VP3|protei…	GT:PL:DP:AD	1/1:60,3,0:1:0,1
MafaPyV2	4603	.	A	C	30.4183	.	DP=1;SGB=-0.379885;MQ0F=0;AC=2;AN=2;DP4=0,0,1,0;MQ=60;ANN=C|downstream_gene_variant|MODIFIER|cds-agno|GENE_cds-agno|transcript|TRANSCRIPT_cds-agno|protein_coding||c.*4009A>C|||||4009|,C|downstream_gene_variant|MODIFIER|cds-VP2|GENE_cds-VP2|transcript|TRANSCRIPT_cds-VP2|protein_coding||c.*2911A>C|||||2911|,C|downstream_gene_variant|MODIFIER|cds-VP3|GENE_cds-VP3|transcript|TRANSCRIPT_cds-VP3|protei…	GT:PL:DP:AD	1/1:60,3,0:1:0,1
MafaPyV2	4616	.	G	A	30.4183	.	DP=1;SGB=-0.379885;MQ0F=0;AC=2;AN=2;DP4=0,0,1,0;MQ=60;ANN=A|downstream_gene_variant|MODIFIER|cds-agno|GENE_cds-agno|transcript|TRANSCRIPT_cds-agno|protein_coding||c.*4022G>A|||||4022|,A|downstream_gene_variant|MODIFIER|cds-VP2|GENE_cds-VP2|transcript|TRANSCRIPT_cds-VP2|protein_coding||c.*2924G>A|||||2924|,A|downstream_gene_variant|MODIFIER|cds-VP3|GENE_cds-VP3|transcript|TRANSCRIPT_cds-VP3|protei…	GT:PL:DP:AD	1/1:60,3,0:1:0,1
MafaPyV2	4752	.	A	G	30.4183	.	DP=1;SGB=-0.379885;MQ0F=0;AC=2;AN=2;DP4=0,0,1,0;MQ=60;ANN=G|synonymous_variant|LOW|cds-smallT|GENE_cds-smallT|transcript|TRANSCRIPT_cds-smallT|protein_coding|1/1|c.414T>C|p.Cys138Cys|414/519|414/519|138/172||,G|downstream_gene_variant|MODIFIER|cds-agno|GENE_cds-agno|transcript|TRANSCRIPT_cds-agno|protein_coding||c.*4158A>G|||||4158|,G|downstream_gene_variant|MODIFIER|cds-VP2|GENE_cds-VP2|transcri…	GT:PL:DP:AD	1/1:60,3,0:1:0,1
MafaPyV2	4758	.	A	G	30.4183	.	DP=1;SGB=-0.379885;MQ0F=0;AC=2;AN=2;DP4=0,0,1,0;MQ=60;ANN=G|synonymous_variant|LOW|cds-smallT|GENE_cds-smallT|transcript|TRANSCRIPT_cds-smallT|protein_coding|1/1|c.408T>C|p.Cys136Cys|408/519|408/519|136/172||,G|downstream_gene_variant|MODIFIER|cds-agno|GENE_cds-agno|transcript|TRANSCRIPT_cds-agno|protein_coding||c.*4164A>G|||||4164|,G|downstream_gene_variant|MODIFIER|cds-VP2|GENE_cds-VP2|transcri…	GT:PL:DP:AD	1/1:60,3,0:1:0,1
MafaPyV2	4814	.	G	A	30.4183	.	DP=1;SGB=-0.379885;MQ0F=0;AC=2;AN=2;DP4=0,0,1,0;MQ=60;ANN=A|synonymous_variant|LOW|cds-smallT|GENE_cds-smallT|transcript|TRANSCRIPT_cds-smallT|protein_coding|1/1|c.352C>T|p.Leu118Leu|352/519|352/519|118/172||,A|downstream_gene_variant|MODIFIER|cds-agno|GENE_cds-agno|transcript|TRANSCRIPT_cds-agno|protein_coding||c.*4220G>A|||||4220|,A|downstream_gene_variant|MODIFIER|cds-VP2|GENE_cds-VP2|transcri…	GT:PL:DP:AD	1/1:60,3,0:1:0,1
MafaPyV2	4994	.	A	G	30.4183	.	DP=1;SGB=-0.379885;MQ0F=0;AC=2;AN=2;DP4=0,0,1,0;MQ=60;ANN=G|synonymous_variant|LOW|cds-LT|GENE_cds-LT|transcript|TRANSCRIPT_cds-LT|protein_coding|1/2|c.172T>C|p.Leu58Leu|172/2070|172/2070|58/689||,G|synonymous_variant|LOW|cds-smallT|GENE_cds-smallT|transcript|TRANSCRIPT_cds-smallT|protein_coding|1/1|c.172T>C|p.Leu58Leu|172/519|172/519|58/172||,G|downstream_gene_variant|MODIFIER|cds-agno|GENE_cds-…	GT:PL:DP:AD	1/1:60,3,0:1:0,1
MafaPyV2	5025	.	G	A	30.4183	.	DP=1;SGB=-0.379885;MQ0F=0;AC=2;AN=2;DP4=0,0,1,0;MQ=60;ANN=A|synonymous_variant|LOW|cds-LT|GENE_cds-LT|transcript|TRANSCRIPT_cds-LT|protein_coding|1/2|c.141C>T|p.Gly47Gly|141/2070|141/2070|47/689||,A|synonymous_variant|LOW|cds-smallT|GENE_cds-smallT|transcript|TRANSCRIPT_cds-smallT|protein_coding|1/1|c.141C>T|p.Gly47Gly|141/519|141/519|47/172||,A|downstream_gene_variant|MODIFIER|cds-agno|GENE_cds-…	GT:PL:DP:AD	1/1:60,3,0:1:0,1
