## Supplementary material for "Characterization of the urinary DNA virome of hematopoietic stem cell transplant recipient and healthy cynomolgus macaques": Tables S4-S11: TableS9.All.SV40typeIIB.intrahost.ann.vars.xlsx

### Sheet: combined.MafaSV40_intrahost.ann
SAMPLE_ID(CM)	CHROM	POS	ID	REF	ALT	QUAL	FILTER	DP	AF	SB	DP4	ANN	VARIANT_TYPE		GENE
11	Mafa_SV40	81	.	T	A	431	PASS	DP=40	AF=0.025000	SB=0	DP4=19,20,1,0	ANN=A	upstream_gene_variant	MODIFIER	cds-agno	GENE_cds-agno	transcript	TRANSCRIPT_cds-agno	protein_coding		c.-158T>A					158	,A	upstream_gene_variant	MODIFIER	cds-VP2	GENE_cds-VP2	transcript	TRANSCRIPT_cds-VP2	protein_coding		c.-382T>A					382	,A	upstream_gene_variant	MODIFIER	cds-VP3	GENE_cds-VP3	transcript	TRANSCRIPT_cds-VP3	protein_coding
21	Mafa_SV40	2673	.	C	A	88	PASS	DP=78	AF=0.153846	SB=47	DP4=43,23,0,12	ANN=A	missense_variant	MODERATE	cds-LT	GENE_cds-LT	transcript	TRANSCRIPT_cds-LT	protein_coding	2026-02-02	c.1949G>T	p.His650Leu	1949/2036	1949/2036	650/677		WARNING_TRANSCRIPT_MULTIPLE_STOP_CODONS&WARNING_REF_DOES_NOT_MATCH_GENOME,A	downstream_gene_variant	MODIFIER	cds-agno	GENE_cds-agno	transcript	TRANSCRIPT_cds-agno	protein_coding		c.*2246C>A					2246	,A	downstream_gene_variant	MODIFIER	cds-VP2	GENE_cds-VP2	transcript	TRANSCRIPT_cds-VP2	protein_coding
70	Mafa_SV40	3458	.	G	A	99	PASS	DP=1147	AF=0.017437	SB=0	DP4=552,573,10,10	ANN=A	missense_variant	MODERATE	cds-LT	GENE_cds-LT	transcript	TRANSCRIPT_cds-LT	protein_coding	2026-02-02	c.1164C>T	p.Trp388Cys	1164/2036	1164/2036	388/677		WARNING_TRANSCRIPT_MULTIPLE_STOP_CODONS&WARNING_REF_DOES_NOT_MATCH_GENOME,A	downstream_gene_variant	MODIFIER	cds-agno	GENE_cds-agno	transcript	TRANSCRIPT_cds-agno	protein_coding		c.*3031G>A					3031	,A	downstream_gene_variant	MODIFIER	cds-VP2	GENE_cds-VP2	transcript	TRANSCRIPT_cds-VP2	protein_coding
