## Supplementary material for "Characterization of the urinary DNA virome of hematopoietic stem cell transplant recipient and healthy cynomolgus macaques": Tables S4-S11: TableS11.All.MafaPyV3.intrahost.ann.vars.xlsx

### Sheet: combined.MafaPyV3.intrahost.ann
SAMPLE_ID(CM)	CHROM	POS	ID	REF	ALT	QUAL	FILTER	DP	AF	SB	DP4	ANN	VARIANT_TYPE		GENE
64	MafaPyV3	1370	.	G	A	2996	PASS	DP=312	AF=0.403846	SB=0	DP4=93,93,62,64	ANN=A	missense_variant	MODERATE	cds-VP2	GENE_cds-VP2	transcript	TRANSCRIPT_cds-VP2	protein_coding	2026-01-01	c.722G>A	p.Arg241Lys	722/1221	722/1221	241/406		,A	missense_variant	MODERATE	cds-VP3	GENE_cds-VP3	transcript	TRANSCRIPT_cds-VP3	protein_coding	2026-01-01	c.296G>A	p.Arg99Lys	296/795	296/795	99/264		,A	upstream_gene_variant	MODIFIER	cds-VP1	GENE_cds-VP1	transcript	TRANSCRIPT_cds-VP1	protein_coding
64	MafaPyV3	2846	.	C	T	320	PASS	DP=44	AF=0.431818	SB=0	DP4=13,12,9,10	ANN=T	stop_retained_variant	LOW	cds-LT	GENE_cds-LT	transcript	TRANSCRIPT_cds-LT	protein_coding	2026-02-02	c.2192G>A	p.Ter731Ter	2192/2197	2192/2197	731/731		WARNING_TRANSCRIPT_MULTIPLE_STOP_CODONS,T	downstream_gene_variant	MODIFIER	cds-VP2	GENE_cds-VP2	transcript	TRANSCRIPT_cds-VP2	protein_coding		c.*977C>T					977	,T	downstream_gene_variant	MODIFIER	cds-VP3	GENE_cds-VP3	transcript	TRANSCRIPT_cds-VP3	protein_coding
65	MafaPyV3	215	.	C	T	196	PASS	DP=6596	AF=0.010764	SB=0	DP4=3804,2709,42,29	ANN=T	upstream_gene_variant	MODIFIER	cds-VP2	GENE_cds-VP2	transcript	TRANSCRIPT_cds-VP2	protein_coding		c.-434C>T					434	,T	upstream_gene_variant	MODIFIER	cds-VP3	GENE_cds-VP3	transcript	TRANSCRIPT_cds-VP3	protein_coding		c.-860C>T					860	,T	upstream_gene_variant	MODIFIER	cds-VP1	GENE_cds-VP1	transcript	TRANSCRIPT_cds-VP1	protein_coding
65	MafaPyV3	1370	.	G	A	1664	PASS	DP=5737	AF=0.033990	SB=1	DP4=2827,2705,102,93	ANN=A	missense_variant	MODERATE	cds-VP2	GENE_cds-VP2	transcript	TRANSCRIPT_cds-VP2	protein_coding	2026-01-01	c.722G>A	p.Arg241Lys	722/1221	722/1221	241/406		,A	missense_variant	MODERATE	cds-VP3	GENE_cds-VP3	transcript	TRANSCRIPT_cds-VP3	protein_coding	2026-01-01	c.296G>A	p.Arg99Lys	296/795	296/795	99/264		,A	upstream_gene_variant	MODIFIER	cds-VP1	GENE_cds-VP1	transcript	TRANSCRIPT_cds-VP1	protein_coding
65	MafaPyV3	2846	.	C	T	3512	PASS	DP=1057	AF=0.274361	SB=7	DP4=386,377,133,157	ANN=T	stop_retained_variant	LOW	cds-LT	GENE_cds-LT	transcript	TRANSCRIPT_cds-LT	protein_coding	2026-02-02	c.2192G>A	p.Ter731Ter	2192/2197	2192/2197	731/731		WARNING_TRANSCRIPT_MULTIPLE_STOP_CODONS,T	downstream_gene_variant	MODIFIER	cds-VP2	GENE_cds-VP2	transcript	TRANSCRIPT_cds-VP2	protein_coding		c.*977C>T					977	,T	downstream_gene_variant	MODIFIER	cds-VP3	GENE_cds-VP3	transcript	TRANSCRIPT_cds-VP3	protein_coding
66	MafaPyV3	1370	.	G	A	576	PASS	DP=1851	AF=0.032955	SB=0	DP4=915,873,31,30	ANN=A	missense_variant	MODERATE	cds-VP2	GENE_cds-VP2	transcript	TRANSCRIPT_cds-VP2	protein_coding	2026-01-01	c.722G>A	p.Arg241Lys	722/1221	722/1221	241/406		,A	missense_variant	MODERATE	cds-VP3	GENE_cds-VP3	transcript	TRANSCRIPT_cds-VP3	protein_coding	2026-01-01	c.296G>A	p.Arg99Lys	296/795	296/795	99/264		,A	upstream_gene_variant	MODIFIER	cds-VP1	GENE_cds-VP1	transcript	TRANSCRIPT_cds-VP1	protein_coding
66	MafaPyV3	2846	.	C	T	326	PASS	DP=226	AF=0.181416	SB=3	DP4=91,91,18,23	ANN=T	stop_retained_variant	LOW	cds-LT	GENE_cds-LT	transcript	TRANSCRIPT_cds-LT	protein_coding	2026-02-02	c.2192G>A	p.Ter731Ter	2192/2197	2192/2197	731/731		WARNING_TRANSCRIPT_MULTIPLE_STOP_CODONS,T	downstream_gene_variant	MODIFIER	cds-VP2	GENE_cds-VP2	transcript	TRANSCRIPT_cds-VP2	protein_coding		c.*977C>T					977	,T	downstream_gene_variant	MODIFIER	cds-VP3	GENE_cds-VP3	transcript	TRANSCRIPT_cds-VP3	protein_coding
